# Highly sensitive spatial transcriptomics using FISHnCHIPs of multiple co-expressed genes

**DOI:** 10.1101/2023.04.11.536345

**Authors:** Xinrui Zhou, Wan Yi Seow, Norbert Ha, Teh How Cheng, Jiang Lingfan, Jeeranan Boonruangkan, Jolene Jie Lin Goh, Shyam Prabhakar, Nigel Chou, Kok Hao Chen

**Affiliations:** Genome Institute of Singapore, Agency for Science, Technology and Research (A*STAR); 60 Biopolis Street, Singapore 138672, Singapore

## Abstract

High-dimensional, spatially resolved analysis of intact tissue samples promises to transform biomedical research and diagnostics, but existing spatial omics technologies are costly and labor-intensive. We present FISHnCHIPs for highly sensitive *in situ* profiling of cell types and gene expression programs. FISHnCHIPs achieves this by simultaneously imaging ∼2-35 co-expressed genes that are spatially co-localized in tissues, resulting in similar spatial information as single-gene FISH, but at ∼2-20-fold higher sensitivity. Using FISHnCHIPs, we imaged up to 53 gene modules from the mouse kidney and mouse brain, and demonstrated high-speed, large field-of-view profiling of a whole tissue section. FISHnCHIPS also revealed spatially restricted localizations of cancer-associated fibroblasts in a human colorectal cancer biopsy. Overall, FISHnCHIPs enables robust and scalable spatial transcriptomics analysis of tissues with normal physiology or undergoing pathogenesis.
