## Supplementary material for "Highly sensitive spatial transcriptomics using FISHnCHIPs of multiple co-expressed genes": Sup Table 2 - FISHnCHIPs_Genes

### Sheet: Fig. 2 Gene panel
FISHnCHIPs for Figure 2 Mouse Kidney Library
Gene	Transcript ID	Cell type
Nphs2	ENSMUST00000027896.5	Podocytes
Nphs1	ENSMUST00000006825.8	Podocytes
Clic3	ENSMUST00000114265.4	Podocytes
Wt1	ENSMUST00000139585.3	Podocytes
Cdkn1c	ENSMUST00000037287.6	Podocytes
Rab3b	ENSMUST00000003502.3	Podocytes
Shisa3	ENSMUST00000087241.5	Podocytes
Sema3g	ENSMUST00000090180.2	Podocytes
Synpo	ENSMUST00000130044.1	Podocytes
Tmem54	ENSMUST00000106064.5	Podocytes
Ddn	ENSMUST00000075444.6	Podocytes
Chst1	ENSMUST00000065797.6	Podocytes
C1qtnf7	ENSMUST00000121872.1	Podocytes
Rasl11a	ENSMUST00000031646.7	Podocytes
Emcn	ENSMUST00000119475.1	Endothelial
Ppap2a	ENSMUST00000070951.6	Endothelial
Kdr	ENSMUST00000113516.1	Endothelial
Ehd3	ENSMUST00000024860.7	Endothelial
Pi16	ENSMUST00000114701.4	Endothelial
Egfl7	ENSMUST00000145575.4	Endothelial
Eng	ENSMUST00000009705.9	Endothelial
Cd300lg	ENSMUST00000017453.7	Endothelial
Meis2	ENSMUST00000102538.6	Endothelial
Nrp1	ENSMUST00000026917.8	Endothelial
Dlc1	ENSMUST00000033923.9	Endothelial
Cdh5	ENSMUST00000034339.8	Endothelial
Ramp2	ENSMUST00000129680.3	Endothelial
Ptprb	ENSMUST00000092167.5	Endothelial
Esam	ENSMUST00000002011.9	Endothelial
Fam167b	ENSMUST00000052835.8	Endothelial
Flt1	ENSMUST00000031653.7	Endothelial
Hecw2	ENSMUST00000087659.6	Endothelial
Mmrn2	ENSMUST00000111908.1	Endothelial
AU021092	ENSMUST00000050160.4	Endothelial
Pecam1	ENSMUST00000103069.5	Endothelial
Cyyr1	ENSMUST00000114174.2	Endothelial
Tmem204	ENSMUST00000024984.6	Endothelial
Slc12a1	ENSMUST00000110495.2	Loop of Henle
Umod	ENSMUST00000033263.4	Loop of Henle
Cldn19	ENSMUST00000084309.7	Loop of Henle
Cldn16	ENSMUST00000161053.3	Loop of Henle
Ppp1r1b	ENSMUST00000078694.8	Loop of Henle
Sostdc1	ENSMUST00000041407.5	Loop of Henle
Irx1	ENSMUST00000077337.8	Loop of Henle
Egf	ENSMUST00000029653.2	Loop of Henle
Ppp1r1a	ENSMUST00000023133.6	Loop of Henle
Ptger3	ENSMUST00000173533.1	Loop of Henle
Slc5a3	ENSMUST00000113975.2	Loop of Henle
Tmem207	ENSMUST00000165687.1	Loop of Henle
Shd	ENSMUST00000044216.6	Loop of Henle
Irx2	ENSMUST00000074372.5	Loop of Henle
Wfdc15b	ENSMUST00000109376.4	Loop of Henle
Atp6v1g3	ENSMUST00000027643.5	CD IC/Trans
Atp6v0d2	ENSMUST00000029900.5	CD IC/Trans
Foxi1	ENSMUST00000060271.2	CD IC/Trans
Atp6v1c2	ENSMUST00000095820.7	CD IC/Trans
Hepacam2	ENSMUST00000183736.1	CD IC/Trans
Ociad2	ENSMUST00000087195.5	CD IC/Trans
Slc26a4	ENSMUST00000001253.7	CD IC/Trans
Guca2a	ENSMUST00000024015.2	CD IC/Trans
Rcan2	ENSMUST00000177857.3	CD IC/Trans
Oxgr1	ENSMUST00000058213.5	CD IC/Trans
Hmx2	ENSMUST00000183219.3	CD IC/Trans
Insrr	ENSMUST00000029711.4	CD IC/Trans
Serpinb9	ENSMUST00000006391.4	CD IC/Trans
Plet1	ENSMUST00000114474.3	CD IC/Trans
Tmem117	ENSMUST00000080141.4	CD IC/Trans
C1qa	ENSMUST00000046285.5	Macrophage
C1qc	ENSMUST00000046332.5	Macrophage
C1qb	ENSMUST00000046384.8	Macrophage
H2-Aa	ENSMUST00000040655.8	Macrophage
H2-Eb1	ENSMUST00000074557.9	Macrophage
H2-Ab1	ENSMUST00000040828.5	Macrophage
Slamf9	ENSMUST00000027830.4	Macrophage
P2ry6	ENSMUST00000060174.4	Macrophage
Mgl2	ENSMUST00000041550.7	Macrophage
Cd74	ENSMUST00000050487.10	Macrophage
Aif1	ENSMUST00000172693.3	Macrophage
Ms4a7	ENSMUST00000067532.6	Macrophage
Cd72	ENSMUST00000107926.3	Macrophage
Lilra5	ENSMUST00000117550.1	Macrophage
Pf4	ENSMUST00000031320.6	Macrophage
Fcgr4	ENSMUST00000078825.4	Macrophage
Scimp	ENSMUST00000108534.4	Macrophage

### Sheet: Fig. 3 Gene panel
FISHnCHIPs for Figure 3 Mouse Cortex Library
Gene	Transcript ID	Gene module
Vip	ENSMUST00000019906.4	M1
Gad2	ENSMUST00000028123.3	M1
Slc6a1	ENSMUST00000032454.5	M1
Ap1s2	ENSMUST00000069041.10	M1
Rpp25	ENSMUST00000080514.7	M1
Igf1	ENSMUST00000095360.6	M1
Gad1	ENSMUST00000130618.3	M1
Dlx6os1	ENSMUST00000159568.4	M1
Slc47a1	ENSMUST00000010267.5	M2
Car13	ENSMUST00000029071.8	M2
Ly86	ENSMUST00000021860.5	M3
Trem2	ENSMUST00000024791.10	M3
Csf1r	ENSMUST00000025523.8	M3
Tyrobp	ENSMUST00000032800.9	M3
Cd53	ENSMUST00000038845.9	M3
C1qa	ENSMUST00000046285.5	M3
C1qc	ENSMUST00000046332.5	M3
C1qb	ENSMUST00000046384.8	M3
Fcer1g	ENSMUST00000079957.7	M3
Fcrls	ENSMUST00000090986.6	M3
Gpr34	ENSMUST00000096492.3	M3
Selplg	ENSMUST00000100874.4	M3
Ctss	ENSMUST00000116304.2	M3
Laptm5	ENSMUST00000151698.3	M3
Fcgr3	ENSMUST00000164044.3	M3
P2ry12	ENSMUST00000170388.1	M3
Siglech	ENSMUST00000173835.1	M3
Cx3cr1	ENSMUST00000177637.1	M3
Icam2	ENSMUST00000001055.10	M4
Eng	ENSMUST00000009705.9	M4
Gata2	ENSMUST00000015197.7	M4
Srgn	ENSMUST00000020271.8	M4
Degs2	ENSMUST00000021691.4	M4
Ctla2a	ENSMUST00000021880.9	M4
Ocln	ENSMUST00000022140.7	M4
Podxl	ENSMUST00000026698.7	M4
Slc16a4	ENSMUST00000029502.9	M4
Lef1	ENSMUST00000029611.9	M4
Nos3	ENSMUST00000030834.6	M4
Anxa3	ENSMUST00000031447.7	M4
Flt1	ENSMUST00000031653.7	M4
Pglyrp1	ENSMUST00000032573.6	M4
Slc38a5	ENSMUST00000033512.6	M4
Cdh5	ENSMUST00000034339.8	M4
Id1	ENSMUST00000038368.8	M4
Nostrin	ENSMUST00000041865.7	M4
Foxq1	ENSMUST00000042118.9	M4
Tgtp2	ENSMUST00000046745.6	M4
Eltd1	ENSMUST00000046977.7	M4
Tie1	ENSMUST00000047421.5	M4
AbcM1a	ENSMUST00000047753.4	M4
AU021092	ENSMUST00000050160.4	M4
Sox18	ENSMUST00000054491.5	M4
Sp100	ENSMUST00000066427.6	M4
Slfn5	ENSMUST00000067443.4	M4
Klf2	ENSMUST00000067912.7	M4
Tgtp1	ENSMUST00000068063.3	M4
St6galnac2	ENSMUST00000079545.5	M4
Ptprb	ENSMUST00000092167.5	M4
Thbd	ENSMUST00000099270.4	M4
AW112010	ENSMUST00000099676.4	M4
Tek	ENSMUST00000102798.3	M4
Robo4	ENSMUST00000102895.4	M4
Pecam1	ENSMUST00000103069.5	M4
Klf4	ENSMUST00000107619.2	M4
Lsr	ENSMUST00000108116.5	M4
Kdr	ENSMUST00000113516.1	M4
Gpr116	ENSMUST00000113599.1	M4
Paqr5	ENSMUST00000113990.1	M4
Cyyr1	ENSMUST00000114174.2	M4
Acvrl1	ENSMUST00000119063.3	M4
Emcn	ENSMUST00000119475.1	M4
Fn1	ENSMUST00000186129.2	M4
Sox17	ENSMUST00000191939.1	M4
Cldn5	ENSMUST00000043577.1	M5
Pltp	ENSMUST00000059954.9	M5
Ly6c1	ENSMUST00000065408.11	M5
Slco1a4	ENSMUST00000165990.3	M5
Ly6a	ENSMUST00000187994.2	M5
Btbd17	ENSMUST00000000206.3	M6
Sox9	ENSMUST00000000579.2	M6
Slc7a10	ENSMUST00000001854.7	M6
Grin2c	ENSMUST00000003351.8	M6
Prodh	ENSMUST00000003620.7	M6
Cyp4f15	ENSMUST00000008801.6	M6
Mertk	ENSMUST00000014505.4	M6
Pdlim4	ENSMUST00000018755.5	M6
Fabp7	ENSMUST00000020024.7	M6
Fam20a	ENSMUST00000020938.7	M6
Slc9a3r1	ENSMUST00000021077.3	M6
Timp4	ENSMUST00000032462.6	M6
Slc27a1	ENSMUST00000034267.4	M6
Oaf	ENSMUST00000034512.5	M6
Acsbg1	ENSMUST00000034822.7	M6
Fam107a	ENSMUST00000036070.10	M6
Cmtm5	ENSMUST00000037814.6	M6
Lcat	ENSMUST00000038896.7	M6
Mlc1	ENSMUST00000042594.8	M6
Hepacam	ENSMUST00000051839.7	M6
Dbx2	ENSMUST00000054244.6	M6
Cyp2j9	ENSMUST00000055693.8	M6
Tst	ENSMUST00000058659.7	M6
S100a1	ENSMUST00000060738.8	M6
Fgfr3	ENSMUST00000067150.9	M6
Cbs	ENSMUST00000067801.8	M6
Aqp4	ENSMUST00000079081.6	M6
Slc39a12	ENSMUST00000082290.7	M6
Dio2	ENSMUST00000082432.3	M6
Ppp1r3c	ENSMUST00000087321.2	M6
S100a16	ENSMUST00000098911.5	M6
Nkain4	ENSMUST00000103053.5	M6
Slc25a18	ENSMUST00000112682.2	M6
Plcd4	ENSMUST00000113747.3	M6
Tlcd1	ENSMUST00000127587.3	M6
Tril	ENSMUST00000127748.3	M6
Ppp1r3g	ENSMUST00000132661.1	M6
Tsc22d4	ENSMUST00000141733.3	M6
Cml1	ENSMUST00000161198.2	M6
Il18	ENSMUST00000180021.1	M6
Slc38a3	ENSMUST00000193932.1	M6
Ccl24	ENSMUST00000004936.6	M7
Cybb	ENSMUST00000015484.5	M7
Clec4n	ENSMUST00000024118.6	M7
Cbr2	ENSMUST00000026148.4	M7
Mrc1	ENSMUST00000028045.3	M7
Fcna	ENSMUST00000028307.8	M7
Pf4	ENSMUST00000031320.6	M7
Lyve1	ENSMUST00000033050.3	M7
F13a1	ENSMUST00000037491.8	M7
AI607873	ENSMUST00000042610.9	M7
Clec4a1	ENSMUST00000060484.8	M7
Ms4a7	ENSMUST00000067532.6	M7
LilrM4	ENSMUST00000078778.3	M7
Cd163	ENSMUST00000112541.4	M7
Cd209g	ENSMUST00000130372.1	M7
Cd36	ENSMUST00000170051.3	M7
Msr1	ENSMUST00000170091.1	M7
Ms4a4a	ENSMUST00000188995.1	M7
Gstm1	ENSMUST00000004140.6	M8
Slc1a3	ENSMUST00000005493.9	M8
Pla2g7	ENSMUST00000024706.7	M8
Gpr37l1	ENSMUST00000027682.8	M8
F3	ENSMUST00000029771.8	M8
Slco1c1	ENSMUST00000032362.9	M8
GjM6	ENSMUST00000039380.8	M8
S1pr1	ENSMUST00000055676.2	M8
Ppap2b	ENSMUST00000064139.7	M8
Gja1	ENSMUST00000068581.7	M8
Atp1a2	ENSMUST00000085913.6	M8
Bcan	ENSMUST00000090971.6	M8
Cldn10	ENSMUST00000100314.3	M8
Mfge8	ENSMUST00000107409.3	M8
Ntsr2	ENSMUST00000111064.1	M8
Crip1	ENSMUST00000006523.7	M9
Tagln	ENSMUST00000034590.2	M9
Acta2	ENSMUST00000039631.8	M9
Myl9	ENSMUST00000088552.6	M9
Cnn1	ENSMUST00000001384.4	M10
KcnmM1	ENSMUST00000020362.2	M10
Aspn	ENSMUST00000021820.8	M10
Mylk	ENSMUST00000023538.8	M10
Des	ENSMUST00000027409.9	M10
Mcam	ENSMUST00000034650.10	M10
Wtip	ENSMUST00000038537.8	M10
Mustn1	ENSMUST00000040715.6	M10
HspM2	ENSMUST00000042790.3	M10
Lmod1	ENSMUST00000059352.2	M10
Olfr78	ENSMUST00000060187.9	M10
Ptrf	ENSMUST00000060792.5	M10
Gpr20	ENSMUST00000064166.4	M10
Rasl12	ENSMUST00000085453.4	M10
Myh11	ENSMUST00000090287.3	M10
Aoc3	ENSMUST00000103105.5	M10
Slc38a11	ENSMUST00000112420.3	M10
Myom1	ENSMUST00000179759.1	M10
Mir143hg	ENSMUST00000182244.3	M10
Cox4i2	ENSMUST00000010020.7	M11
Higd1b	ENSMUST00000021302.10	M11
Kcnj8	ENSMUST00000032374.7	M11
Ndufa4l2	ENSMUST00000035735.9	M11
Atp13a5	ENSMUST00000075806.6	M11
P2ry14	ENSMUST00000091112.4	M11
Art3	ENSMUST00000128246.3	M11
Stx1a	ENSMUST00000005509.6	M12
Ptk2b	ENSMUST00000022622.9	M12
Pcsk2	ENSMUST00000028905.9	M12
Nrn1	ENSMUST00000037623.10	M12
Neurod6	ENSMUST00000044767.8	M12
Ctxn1	ENSMUST00000053252.7	M12
Nrgn	ENSMUST00000065668.7	M12
Baiap2	ENSMUST00000075180.7	M12
Slc17a7	ENSMUST00000085374.5	M12
3110035E14Rik	ENSMUST00000088666.3	M12
Rasgrp1	ENSMUST00000102534.6	M12
Arpp21	ENSMUST00000162065.3	M12
Kcnv1	ENSMUST00000022967.5	M13
Itpka	ENSMUST00000028758.7	M13
Egr3	ENSMUST00000035908.1	M13
Ier5	ENSMUST00000055322.5	M13
Rprml	ENSMUST00000057870.3	M13
Rtn4r	ENSMUST00000059589.5	M13
FaM162b	ENSMUST00000066610.7	M13
Sv2b	ENSMUST00000085164.5	M13
Cnksr2	ENSMUST00000112513.1	M13
Lingo1	ENSMUST00000114247.1	M13
Fmnl1	ENSMUST00000129726.2	M13
Mkl2	ENSMUST00000149359.1	M13
Igf2	ENSMUST00000000033.7	M14
Col1a1	ENSMUST00000001547.7	M14
Slc22a6	ENSMUST00000010250.2	M14
Ogn	ENSMUST00000021822.5	M14
Col1a2	ENSMUST00000031668.8	M14
Slc13a4	ENSMUST00000031868.4	M14
Aldh1a2	ENSMUST00000034723.5	M14
Lum	ENSMUST00000038160.4	M14
Aox3	ENSMUST00000040999.9	M14
Fmod	ENSMUST00000048183.7	M14
Fam180a	ENSMUST00000051176.7	M14
GjM2	ENSMUST00000055698.7	M14
Slc6a13	ENSMUST00000064580.9	M14
Bmp6	ENSMUST00000171970.1	M14
Serping1	ENSMUST00000023994.5	M15
Pcolce	ENSMUST00000031731.9	M15
Bgn	ENSMUST00000033741.10	M15
Colec12	ENSMUST00000040069.8	M15
Slc6a20a	ENSMUST00000040960.8	M15
Dcn	ENSMUST00000105287.5	M15
Hapln2	ENSMUST00000005014.4	M16
Aspa	ENSMUST00000021119.4	M16
Car14	ENSMUST00000036181.10	M16
Fa2h	ENSMUST00000038475.8	M16
Cldn11	ENSMUST00000046174.7	M16
Gpr37	ENSMUST00000054867.6	M16
Ugt8a	ENSMUST00000057944.7	M16
Gjc3	ENSMUST00000077119.6	M16
Opalin	ENSMUST00000087176.6	M16
Myrf	ENSMUST00000088013.7	M16
Ermn	ENSMUST00000090940.5	M16
Tmem88b	ENSMUST00000097742.2	M16
Nkx6-2	ENSMUST00000097974.4	M16
Mog	ENSMUST00000102665.6	M16
GjM1	ENSMUST00000119190.1	M16
1700047M11Rik	ENSMUST00000189594.1	M16
Mag	ENSMUST00000190638.2	M16
Mal	ENSMUST00000028854.10	M17
Plp1	ENSMUST00000113085.1	M17
Mobp	ENSMUST00000174193.3	M17
Fam64a	ENSMUST00000021164.3	M18
Pbk	ENSMUST00000022612.5	M18
Casc5	ENSMUST00000028802.2	M18
Troap	ENSMUST00000039665.6	M18
Kif2c	ENSMUST00000065896.4	M18
Top2a	ENSMUST00000068031.7	M18
CcnM1	ENSMUST00000072119.10	M18
Ube2c	ENSMUST00000088248.8	M18
Cdk1	ENSMUST00000119827.3	M18
1190002F15Rik	ENSMUST00000183867.3	M18

### Sheet: Fig. 4 Gene panel
FISHnCHIPs for Figure 4 Mouse Cortex Library
Gene	Transcript ID	Gene expression program
Ifrd1	ENSMUST00000001672.7	Erp
Dnajb1	ENSMUST00000005620.8	Erp
Gadd45b	ENSMUST00000015456.8	Erp
Per1	ENSMUST00000021271.9	Erp
Gadd45g	ENSMUST00000021903.2	Erp
Dusp1	ENSMUST00000025025.6	Erp
Ccnl1	ENSMUST00000029416.9	Erp
Nr4a3	ENSMUST00000030025.5	Erp
Fosl2	ENSMUST00000031017.9	Erp
Ciart	ENSMUST00000036418.5	Erp
Arl4d	ENSMUST00000039388.2	Erp
Irs2	ENSMUST00000040514.6	Erp
Fbxo33	ENSMUST00000043204.7	Erp
Tiparp	ENSMUST00000047906.5	Erp
Npas4	ENSMUST00000056129.7	Erp
Frmd6	ENSMUST00000057859.7	Erp
Trib1	ENSMUST00000067543.6	Erp
Cdc42ep3	ENSMUST00000068958.7	Erp
Btaf1	ENSMUST00000099494.3	Erp
Dusp14	ENSMUST00000100705.6	Erp
Mest	ENSMUST00000163949.4	Erp
Arl5b	ENSMUST00000193883.1	Erp
Lpl	ENSMUST00000015712.10	ExcL2
Ngb	ENSMUST00000021420.9	ExcL2
Pvrl3	ENSMUST00000023334.10	ExcL2
Bhlhe22	ENSMUST00000026120.7	ExcL2
Itm2c	ENSMUST00000027425.11	ExcL2
Gucy1b3	ENSMUST00000029635.9	ExcL2
Pcdh8	ENSMUST00000039568.6	ExcL2
Wfs1	ENSMUST00000043964.8	ExcL2
Gucy1a3	ENSMUST00000048976.7	ExcL2
Dusp18	ENSMUST00000055931.4	ExcL2
Evc2	ENSMUST00000056365.8	ExcL2
Pcdh19	ENSMUST00000060309.9	ExcL2
Rgs14	ENSMUST00000063771.9	ExcL2
C2cd2l	ENSMUST00000065080.8	ExcL2
Gsg1l	ENSMUST00000073935.5	ExcL2
Otof	ENSMUST00000074171.8	ExcL2
Syt17	ENSMUST00000081574.4	ExcL2
Ankrd6	ENSMUST00000084750.3	ExcL2
Rragd	ENSMUST00000098190.5	ExcL2
Plk5	ENSMUST00000105351.1	ExcL2
Hlf	ENSMUST00000004051.7	ExcL3
Kcnab3	ENSMUST00000018614.2	ExcL3
Cacna2d3	ENSMUST00000022567.8	ExcL3
Alcam	ENSMUST00000023312.9	ExcL3
Slc17a6	ENSMUST00000032710.5	ExcL3
Atp1a1	ENSMUST00000036493.6	ExcL3
Arl6ip5	ENSMUST00000044681.6	ExcL3
Ddit4l	ENSMUST00000053855.7	ExcL3
Fam60a	ENSMUST00000054080.10	ExcL3
Scn4b	ENSMUST00000060125.5	ExcL3
Tbc1d30	ENSMUST00000064107.5	ExcL3
Cbln4	ENSMUST00000087950.3	ExcL3
Sytl2	ENSMUST00000107211.3	ExcL3
Lingo2	ENSMUST00000108122.3	ExcL3
Cux1	ENSMUST00000176745.3	ExcL3
Plxnd1	ENSMUST00000015511.10	ExcL4
Krt12	ENSMUST00000017741.3	ExcL4
Igfbp5	ENSMUST00000027377.8	ExcL4
Cnih3	ENSMUST00000027795.9	ExcL4
Pamr1	ENSMUST00000028612.7	ExcL4
Dkkl1	ENSMUST00000033057.7	ExcL4
Rora	ENSMUST00000034766.9	ExcL4
S100a10	ENSMUST00000045756.9	ExcL4
Fam19a2	ENSMUST00000050756.7	ExcL4
Tshz1	ENSMUST00000060303.9	ExcL4
Tmem65	ENSMUST00000072113.5	ExcL4
Kcnk2	ENSMUST00000079451.8	ExcL4
Scnn1a	ENSMUST00000081440.9	ExcL4
Whrn	ENSMUST00000084510.3	ExcL4
Coch	ENSMUST00000085412.5	ExcL4
Shisa3	ENSMUST00000087241.5	ExcL4
Endou	ENSMUST00000100249.4	ExcL4
Tmem145	ENSMUST00000108409.1	ExcL4
Ccdc136	ENSMUST00000115275.3	ExcL4
Spock3	ENSMUST00000119068.3	ExcL4
BC006965	ENSMUST00000124028.3	ExcL4
A830036E02Rik	ENSMUST00000128904.1	ExcL4
Thbs2	ENSMUST00000170872.1	ExcL4
Nrep	ENSMUST00000171533.3	ExcL4
Col6a1	ENSMUST00000001147.4	ExcL5p1
Slc26a4	ENSMUST00000001253.7	ExcL5p1
Map2k1	ENSMUST00000005066.8	ExcL5p1
Galnt14	ENSMUST00000024858.7	ExcL5p1
Bmp3	ENSMUST00000031278.4	ExcL5p1
Arl6ip1	ENSMUST00000032888.7	ExcL5p1
Cbln1	ENSMUST00000034076.10	ExcL5p1
Clstn2	ENSMUST00000035027.8	ExcL5p1
Rasl10a	ENSMUST00000037218.1	ExcL5p1
Igsf21	ENSMUST00000039331.8	ExcL5p1
Spon1	ENSMUST00000046687.11	ExcL5p1
Crtac1	ENSMUST00000048630.6	ExcL5p1
1110032F04Rik	ENSMUST00000054551.2	ExcL5p1
Osr1	ENSMUST00000057021.7	ExcL5p1
Rspo2	ENSMUST00000063492.6	ExcL5p1
Sema3e	ENSMUST00000073957.6	ExcL5p1
Rxfp1	ENSMUST00000078527.8	ExcL5p1
Susd4	ENSMUST00000085724.4	ExcL5p1
Ptprt	ENSMUST00000109443.3	ExcL5p1
Rimbp2	ENSMUST00000111346.1	ExcL5p1
D430019H16Rik	ENSMUST00000178224.1	ExcL5p1
Hcn1	ENSMUST00000006991.7	ExcL5p2
Trpc4	ENSMUST00000029311.6	ExcL5p2
Stac	ENSMUST00000035083.7	ExcL5p2
Parm1	ENSMUST00000040576.9	ExcL5p2
Vat1l	ENSMUST00000049509.6	ExcL5p2
Qrfpr	ENSMUST00000091227.7	ExcL5p2
Nefh	ENSMUST00000093369.4	ExcL5p2
Ntng1	ENSMUST00000156177.4	ExcL5p2
Cacna1h	ENSMUST00000159610.3	ExcL5p2
Chga	ENSMUST00000021610.5	ExcL5p3
Slc6a7	ENSMUST00000025520.8	ExcL5p3
Esrrg	ENSMUST00000027906.8	ExcL5p3
Tspan5	ENSMUST00000029800.4	ExcL5p3
Fras1	ENSMUST00000036019.4	ExcL5p3
Vstm2b	ENSMUST00000044705.10	ExcL5p3
Hrh3	ENSMUST00000056480.5	ExcL5p3
Tmem91	ENSMUST00000079439.5	ExcL5p3
Wbscr17	ENSMUST00000086023.7	ExcL5p3
Gpr88	ENSMUST00000090473.5	ExcL5p3
Deptor	ENSMUST00000096433.5	ExcL5p3
Ptgfrn	ENSMUST00000102694.3	ExcL5p3
Il1rapl2	ENSMUST00000113063.3	ExcL5p3
Tmsb10	ENSMUST00000114050.3	ExcL5p3
Sstr2	ENSMUST00000146390.2	ExcL5p3
Fam3c	ENSMUST00000165576.3	ExcL5p3
Trh	ENSMUST00000006046.4	ExcL6p1
Ctgf	ENSMUST00000020171.7	ExcL6p1
Cidea	ENSMUST00000025404.8	ExcL6p1
Pcsk5	ENSMUST00000050715.8	ExcL6p1
Gnal	ENSMUST00000076605.7	ExcL6p1
Nxph4	ENSMUST00000095266.2	ExcL6p1
Syndig1l	ENSMUST00000095550.2	ExcL6p1
Fam65b	ENSMUST00000110384.4	ExcL6p1
Fam163b	ENSMUST00000151224.2	ExcL6p1
Ly6g6e	ENSMUST00000172678.3	ExcL6p1
Sulf1	ENSMUST00000185780.1	ExcL6p1
Igfbp4	ENSMUST00000017637.8	ExcL6p2
Gadd45a	ENSMUST00000043098.6	ExcL6p2
Ramp3	ENSMUST00000045374.7	ExcL6p2
Tle4	ENSMUST00000052011.9	ExcL6p2
Syt6	ENSMUST00000090697.6	ExcL6p2
Lrrtm2	ENSMUST00000091636.3	ExcL6p2
Garnl3	ENSMUST00000102810.5	ExcL6p2
Slc35f1	ENSMUST00000105473.2	ExcL6p2
Lpgat1	ENSMUST00000110855.3	ExcL6p2
Islr2	ENSMUST00000114144.4	ExcL6p2
Foxp2	ENSMUST00000115477.3	ExcL6p2
Cdh2	ENSMUST00000115850.1	ExcL6p2
Lmo3	ENSMUST00000162772.3	ExcL6p2
Islr	ENSMUST00000168864.2	ExcL6p2
A830018L16Rik	ENSMUST00000171690.4	ExcL6p2
Doc2b	ENSMUST00000021209.7	Hip
Fibcd1	ENSMUST00000028188.7	Hip
Cpne7	ENSMUST00000037900.8	Hip
Pkp2	ENSMUST00000039408.2	Hip
Gabra5	ENSMUST00000068456.6	Hip
Iqgap2	ENSMUST00000068603.6	Hip
Epha7	ENSMUST00000080934.6	Hip
Grem1	ENSMUST00000099575.3	Hip
Prkcg	ENSMUST00000100301.6	Hip
Nr3c2	ENSMUST00000109912.3	Hip
Gpr161	ENSMUST00000111450.2	Hip
Spink8	ENSMUST00000118732.2	Hip
Scn3b	ENSMUST00000171835.4	Hip
Asic4	ENSMUST00000037708.9	IntCckVip
Egln3	ENSMUST00000039516.3	IntCckVip
Cnr1	ENSMUST00000057188.6	IntCckVip
Sp8	ENSMUST00000063918.2	IntCckVip
Frem1	ENSMUST00000071708.7	IntCckVip
Npy2r	ENSMUST00000098997.4	IntCckVip
Adarb2	ENSMUST00000135574.3	IntCckVip
Kit	ENSMUST00000005815.6	IntNpy
Ngf	ENSMUST00000035952.3	IntNpy
Slc35d3	ENSMUST00000059805.4	IntNpy
Sp9	ENSMUST00000090813.5	IntNpy
Baiap2l2	ENSMUST00000165408.3	IntNpy
Tnnt1	ENSMUST00000166959.3	IntNpy
Akr1c18	ENSMUST00000021635.7	IntPv
Kcnc1	ENSMUST00000025202.6	IntPv
Vamp1	ENSMUST00000032487.9	IntPv
Cox6a2	ENSMUST00000033049.7	IntPv
Lrrc38	ENSMUST00000052458.2	IntPv
Ankrd34b	ENSMUST00000061594.8	IntPv
Nog	ENSMUST00000061728.4	IntPv
Kcnc2	ENSMUST00000092175.2	IntPv
Btbd11	ENSMUST00000105306.2	IntPv
Tmem132c	ENSMUST00000119026.3	IntPv
Kcnmb2	ENSMUST00000119310.3	IntPv
Ank1	ENSMUST00000121802.4	IntPv
Ppargc1a	ENSMUST00000132734.3	IntPv
A330050F15Rik	ENSMUST00000169935.1	IntPv
Ache	ENSMUST00000024099.6	IntSst
Lypd6b	ENSMUST00000028103.8	IntSst
Pdyn	ENSMUST00000028883.7	IntSst
Dlx1	ENSMUST00000037119.3	IntSst
Grm1	ENSMUST00000044306.8	IntSst
AF529169	ENSMUST00000044491.8	IntSst
Elfn1	ENSMUST00000050519.6	IntSst
Oxtr	ENSMUST00000053306.6	IntSst
Kctd8	ENSMUST00000054095.4	IntSst
Rxfp3	ENSMUST00000058007.6	IntSst
AI504432	ENSMUST00000070085.5	IntSst
Rpp25	ENSMUST00000080514.7	IntSst
Elavl2	ENSMUST00000107120.3	IntSst
Vstm2a	ENSMUST00000109645.4	IntSst
Rbp4	ENSMUST00000112335.2	IntSst
Lhx6	ENSMUST00000112960.3	IntSst
Col19a1	ENSMUST00000115244.4	IntSst
Cdh13	ENSMUST00000117160.1	IntSst
Tpbg	ENSMUST00000006559.9	LrpD
Efr3a	ENSMUST00000015146.11	LrpD
Hspa8	ENSMUST00000015800.11	LrpD
Hspa4	ENSMUST00000020630.7	LrpD
Tmem178	ENSMUST00000025092.4	LrpD
Spred1	ENSMUST00000028829.8	LrpD
Hectd2	ENSMUST00000047247.7	LrpD
Ier5	ENSMUST00000055322.5	LrpD
Arhgef7	ENSMUST00000110909.4	LrpD
Cltc	ENSMUST00000124385.1	LrpD
Fmnl1	ENSMUST00000129726.2	LrpD
Crem	ENSMUST00000139537.1	LrpD
Csnk1a1	ENSMUST00000165123.3	LrpD
Ndfip2	ENSMUST00000181969.3	LrpD
Pdlim1	ENSMUST00000182432.1	LrpD
Grasp	ENSMUST00000000543.4	LrpS
Fam84a	ENSMUST00000020926.6	LrpS
Cdkn1a	ENSMUST00000023829.6	LrpS
Lrrk2	ENSMUST00000060642.6	LrpS
C1ql3	ENSMUST00000061545.6	LrpS
Penk	ENSMUST00000070375.7	LrpS
Nptx2	ENSMUST00000071782.6	LrpS
Tsnax	ENSMUST00000075896.6	LrpS
Nhp2l1	ENSMUST00000080622.7	LrpS
Car12	ENSMUST00000085420.7	LrpS
Mapk4	ENSMUST00000091851.5	LrpS
Pak6	ENSMUST00000099557.5	LrpS
Tpm1	ENSMUST00000113690.3	LrpS
Sorbs2	ENSMUST00000125295.3	LrpS
Prkg2	ENSMUST00000161490.3	LrpS
Inhba	ENSMUST00000164993.1	LrpS
Mas1	ENSMUST00000165020.3	LrpS
Actn1	ENSMUST00000167327.1	LrpS
Nme1	ENSMUST00000021220.5	NS
Atp6v0c	ENSMUST00000024932.7	NS
Impact	ENSMUST00000025290.5	NS
Neurod6	ENSMUST00000044767.8	NS
Fxyd6	ENSMUST00000085939.6	NS
Tagln3	ENSMUST00000096057.4	NS
Gnas	ENSMUST00000109087.3	NS
Etl4	ENSMUST00000114604.4	NS
Cadps2	ENSMUST00000115358.4	NS
Pld3	ENSMUST00000117095.3	NS
Sec62	ENSMUST00000029256.8	Other
Vcp	ENSMUST00000030164.7	Other
Klf9	ENSMUST00000036884.1	Other
Pde4a	ENSMUST00000039413.10	Other
Bzrap1	ENSMUST00000039627.7	Other
Zbtb7a	ENSMUST00000048128.10	Other
Pisd	ENSMUST00000061895.11	Other
Klf13	ENSMUST00000063694.8	Other
Usp2	ENSMUST00000065461.7	Other
Snrnp70	ENSMUST00000074575.7	Other
Rsrp1	ENSMUST00000078084.6	Other
Nkain3	ENSMUST00000102998.3	Other
Nfix	ENSMUST00000109764.3	Other
Pabpn1	ENSMUST00000116476.4	Other
Adcy9	ENSMUST00000117801.3	Other
Glg1	ENSMUST00000169020.3	Other
Miat	ENSMUST00000183036.1	Other
Srrm2	ENSMUST00000190686.2	Other
Slc17a8	ENSMUST00000020102.9	Sub
Fezf2	ENSMUST00000022262.4	Sub
Cdhr1	ENSMUST00000022337.9	Sub
Grp	ENSMUST00000025395.8	Sub
Lypd1	ENSMUST00000027582.5	Sub
Col24a1	ENSMUST00000029848.4	Sub
Htr2c	ENSMUST00000036303.4	Sub
Trhr	ENSMUST00000038856.8	Sub
Vwc2l	ENSMUST00000053922.7	Sub
Rnf152	ENSMUST00000058688.6	Sub
Glra2	ENSMUST00000058787.8	Sub
Stard5	ENSMUST00000075418.9	Sub
St3gal1	ENSMUST00000092640.5	Sub
Myl4	ENSMUST00000106956.5	Sub
Tshz2	ENSMUST00000109157.1	Sub
Sla2	ENSMUST00000109561.3	Sub
Neto2	ENSMUST00000109686.3	Sub
Plcxd2	ENSMUST00000130481.1	Sub
Etv1	ENSMUST00000159334.3	Sub
Nxph1	ENSMUST00000160300.1	Sub
Grk4	ENSMUST00000001112.9	Syn
Mrps18c	ENSMUST00000016977.10	Syn
Taok1	ENSMUST00000017435.6	Syn
Papolg	ENSMUST00000020513.5	Syn
Gsk3b	ENSMUST00000023507.8	Syn
Cxcr2	ENSMUST00000027372.7	Syn
Gnb1	ENSMUST00000030940.9	Syn
Fam81a	ENSMUST00000034749.10	Syn
Pura	ENSMUST00000051301.3	Syn
Olfr56	ENSMUST00000056759.6	Syn
Kcnb1	ENSMUST00000059826.8	Syn
Bicd1	ENSMUST00000086829.6	Syn
Nol4	ENSMUST00000092015.6	Syn
Med23	ENSMUST00000092646.8	Syn
Prkacb	ENSMUST00000102515.5	Syn
Ncam1	ENSMUST00000114476.3	Syn
Cadm1	ENSMUST00000114547.3	Syn
Eid1	ENSMUST00000164756.3	Syn
Ank2	ENSMUST00000182078.3	Syn

### Sheet: Fig. 5 Gene panel
FISHnCHIPs Mouse Brain Library for Figure 5
Gene	Transcript ID	Gene module
ENSMUSG00000019923.9	Zwint	M1
ENSMUSG00000020297.6	Nsg2	M1
ENSMUSG00000021701.7	Plk2	M1
ENSMUSG00000024261.5	Syt4	M1
ENSMUSG00000029223.9	Uchl1	M1
ENSMUSG00000030695.9	Aldoa	M1
ENSMUSG00000032532.6	Cck	M1
ENSMUSG00000037984.8	Neurod6	M1
ENSMUSG00000052837.5	Junb	M1
ENSMUSG00000071341.3	Egr4	M1
ENSMUSG00000025889.9	Snca	M1
ENSMUSG00000022454.12	Nell2	M1
ENSMUSG00000009394.9	Syn2	M1
ENSMUSG00000022421.14	Nptxr	M1
ENSMUSG00000025475.13	Gpr123	M2
ENSMUSG00000033316.10	Galnt9	M2
ENSMUSG00000052727.5	Map1b	M2
ENSMUSG00000058624.8	Gda	M2
ENSMUSG00000029245.12	Epha5	M2
ENSMUSG00000021268.13	Meg3	M2
ENSMUSG00000038473.10	Nos1ap	M2
ENSMUSG00000058589.10	Anks1b	M2
ENSMUSG00000018774.9	Cd68	M3
ENSMUSG00000021423.5	Ly86	M3
ENSMUSG00000021876.10	Rnase4	M3
ENSMUSG00000029919.4	Hpgds	M3
ENSMUSG00000030844.7	Rgs10	M3
ENSMUSG00000042286.9	Stab1	M3
ENSMUSG00000030786.14	Itgam	M3
ENSMUSG00000026656.11	Fcgr2b	M3
ENSMUSG00000004730.10	Emr1	M3
ENSMUSG00000015852.9	Fcrls	M3
ENSMUSG00000040229.7	Gpr34	M3
ENSMUSG00000020377.10	Ltc4s	M3
ENSMUSG00000059498.9	Fcgr3	M3
ENSMUSG00000036353.9	P2ry12	M3
ENSMUSG00000005045.12	Chd5	M4
ENSMUSG00000059456.9	Ptk2b	M4
ENSMUSG00000022055.7	Nefl	M4
ENSMUSG00000024479.2	Mal2	M4
ENSMUSG00000034336.3	Ina	M4
ENSMUSG00000049313.8	Sorl1	M4
ENSMUSG00000039706.7	Ldb2	M4
ENSMUSG00000001986.12	Gria3	M4
ENSMUSG00000053025.9	Sv2b	M4
ENSMUSG00000026904.13	Slc4a10	M4
ENSMUSG00000028546.13	Elavl4	M4
ENSMUSG00000038418.7	Egr1	M4
ENSMUSG00000031284.12	Pak3	M4
ENSMUSG00000005672.8	Kit	M5
ENSMUSG00000029819.6	Npy	M5
ENSMUSG00000036766.8	Dner	M5
ENSMUSG00000090063.4	Dlx6os1	M5
ENSMUSG00000049866.8	Arl4c	M5
ENSMUSG00000024621.11	Csf1r	M6
ENSMUSG00000030560.12	Ctsc	M6
ENSMUSG00000030579.9	Tyrobp	M6
ENSMUSG00000036887.5	C1qa	M6
ENSMUSG00000036896.5	C1qc	M6
ENSMUSG00000036905.8	C1qb	M6
ENSMUSG00000058715.7	Fcer1g	M6
ENSMUSG00000069516.7	Lyz2	M6
ENSMUSG00000038642.6	Ctss	M6
ENSMUSG00000028581.13	Laptm5	M6
ENSMUSG00000024397.10	Aif1	M6
ENSMUSG00000026126.11	Ptpn18	M6
ENSMUSG00000022577.12	Ly6h	M7
ENSMUSG00000025867.8	Cplx2	M7
ENSMUSG00000053825.10	Ppfia2	M7
ENSMUSG00000028833.9	Ncdn	M7
ENSMUSG00000036095.10	Dgkb	M7
ENSMUSG00000050965.10	Prkca	M7
ENSMUSG00000059213.6	Ddn	M7
ENSMUSG00000024524.12	Gnal	M7
ENSMUSG00000029153.8	Ociad2	M7
ENSMUSG00000040640.9	Erc2	M7
ENSMUSG00000026833.14	Olfm1	M7
ENSMUSG00000057897.10	Camk2b	M7
ENSMUSG00000040612.9	Ildr2	M7
ENSMUSG00000085438.1	1700020I14Rik	M7
ENSMUSG00000026090.12	2010300C02Rik	M7
ENSMUSG00000032503.13	Arpp21	M7
ENSMUSG00000086040.4	Wipf3	M7
ENSMUSG00000004110.10	Cacna1e	M7
ENSMUSG00000029231.11	Pdgfra	M8
ENSMUSG00000031610.3	Scrg1	M8
ENSMUSG00000039830.8	Olig2	M8
ENSMUSG00000033006.9	Sox10	M8
ENSMUSG00000034000.11	Neu4	M8
ENSMUSG00000046160.6	Olig1	M8
ENSMUSG00000045532.5	C1ql1	M8
ENSMUSG00000052229.5	Gpr17	M8
ENSMUSG00000021614.12	Vcan	M8
ENSMUSG00000042873.10	Lhfpl4	M8
ENSMUSG00000001946.9	Esam	M9
ENSMUSG00000021025.7	Nfkbia	M9
ENSMUSG00000044258.9	Ctla2a	M9
ENSMUSG00000028645.6	Slc2a1	M9
ENSMUSG00000031239.5	Itm2a	M9
ENSMUSG00000041378.1	Cldn5	M9
ENSMUSG00000040584.8	Abcb1a	M9
ENSMUSG00000048572.4	Tmem252	M9
ENSMUSG00000017754.9	Pltp	M9
ENSMUSG00000045930.2	Clec14a	M9
ENSMUSG00000079018.6	Ly6c1	M9
ENSMUSG00000020154.9	Ptprb	M9
ENSMUSG00000069833.8	Ahnak	M9
ENSMUSG00000027435.8	Cd93	M9
ENSMUSG00000020717.15	Pecam1	M9
ENSMUSG00000037820.11	Tgm2	M9
ENSMUSG00000001247.12	Lsr	M9
ENSMUSG00000018585.9	Atox1	M9
ENSMUSG00000038370.6	Pcp4l1	M9
ENSMUSG00000056492.5	Gpr116	M9
ENSMUSG00000001240.9	Ramp2	M9
ENSMUSG00000001930.13	Vwf	M9
ENSMUSG00000030237.10	Slco1a4	M9
ENSMUSG00000030536.9	Iqgap1	M9
ENSMUSG00000075602.6	Ly6a	M9
ENSMUSG00000022587.10	Ly6e	M9
ENSMUSG00000022129.3	Dct	M10
ENSMUSG00000024395.7	Lims2	M10
ENSMUSG00000030342.8	Cd9	M10
ENSMUSG00000038173.10	Enpp6	M10
ENSMUSG00000015149.9	Sirt2	M10
ENSMUSG00000021835.10	Bmp4	M10
ENSMUSG00000032556.10	Bfsp2	M10
ENSMUSG00000013523.9	Bcas1	M10
ENSMUSG00000007613.11	Tgfbr1	M11
ENSMUSG00000026786.10	Apbb1ip	M11
ENSMUSG00000016256.10	Ctsz	M11
ENSMUSG00000017707.9	Serinc3	M11
ENSMUSG00000020009.8	Ifngr1	M11
ENSMUSG00000020101.10	4632428N05Rik	M11
ENSMUSG00000021190.10	Lgmn	M11
ENSMUSG00000021665.7	Hexb	M11
ENSMUSG00000023992.10	Trem2	M11
ENSMUSG00000027848.11	Olfml3	M11
ENSMUSG00000027947.7	Il6ra	M11
ENSMUSG00000036362.1	P2ry13	M11
ENSMUSG00000038872.9	Zfhx3	M11
ENSMUSG00000034708.7	Grn	M11
ENSMUSG00000047250.9	Ptgs1	M11
ENSMUSG00000054675.5	Tmem119	M11
ENSMUSG00000046805.9	Mpeg1	M11
ENSMUSG00000048163.9	Selplg	M11
ENSMUSG00000022817.10	Itgb5	M11
ENSMUSG00000007891.11	Ctsd	M11
ENSMUSG00000036908.12	Unc93b1	M11
ENSMUSG00000051504.14	Siglech	M11
ENSMUSG00000052336.6	Cx3cr1	M11
ENSMUSG00000000560.5	Gabra2	M12
ENSMUSG00000041773.7	Enc1	M12
ENSMUSG00000008575.13	Nfib	M12
ENSMUSG00000028289.8	Epha7	M12
ENSMUSG00000045038.10	Prkce	M12
ENSMUSG00000002107.14	Celf2	M12
ENSMUSG00000051726.6	Kcnf1	M12
ENSMUSG00000028149.8	Rap1gds1	M13
ENSMUSG00000030772.5	Dkk3	M13
ENSMUSG00000048251.11	Bcl11b	M13
ENSMUSG00000054459.6	Vsnl1	M13
ENSMUSG00000029608.7	Rph3a	M13
ENSMUSG00000038860.11	Garnl3	M13
ENSMUSG00000073888.8	Ccl27a	M13
ENSMUSG00000026623.12	Lpgat1	M13
ENSMUSG00000042429.8	Adora1	M13
ENSMUSG00000001349.4	Cnn1	M14
ENSMUSG00000020019.4	Ntn4	M14
ENSMUSG00000023064.4	Sncg	M14
ENSMUSG00000025610.7	Map3k7cl	M14
ENSMUSG00000026208.9	Des	M14
ENSMUSG00000026728.5	Vim	M14
ENSMUSG00000032085.4	Tagln	M14
ENSMUSG00000036459.11	Wtip	M14
ENSMUSG00000041741.9	Pde3a	M14
ENSMUSG00000038583.8	Pln	M14
ENSMUSG00000050503.8	Fbxl22	M14
ENSMUSG00000028776.10	Tinagl1	M14
ENSMUSG00000058056.11	Palld	M14
ENSMUSG00000004085.10	Zak	M14
ENSMUSG00000031328.11	Flna	M14
ENSMUSG00000090841.1	Myl6	M14
ENSMUSG00000000202.5	Btbd17	M15
ENSMUSG00000000567.5	Sox9	M15
ENSMUSG00000005360.10	Slc1a3	M15
ENSMUSG00000006205.9	Htra1	M15
ENSMUSG00000021508.10	Cxcl14	M15
ENSMUSG00000023913.13	Pla2g7	M15
ENSMUSG00000026424.8	Gpr37l1	M15
ENSMUSG00000028128.9	F3	M15
ENSMUSG00000031604.6	Msmo1	M15
ENSMUSG00000032181.6	Scg3	M15
ENSMUSG00000032281.7	Acsbg1	M15
ENSMUSG00000021750.11	Fam107a	M15
ENSMUSG00000040055.8	Gjb6	M15
ENSMUSG00000041329.9	Atp1b2	M15
ENSMUSG00000048001.7	Hes5	M15
ENSMUSG00000046240.7	Hepacam	M15
ENSMUSG00000045092.7	S1pr1	M15
ENSMUSG00000028517.8	Ppap2b	M15
ENSMUSG00000054252.13	Fgfr3	M15
ENSMUSG00000050953.9	Gja1	M15
ENSMUSG00000026473.11	Glul	M15
ENSMUSG00000074637.6	Sox2	M15
ENSMUSG00000075012.4	Fjx1	M15
ENSMUSG00000022132.11	Cldn10	M15
ENSMUSG00000030605.11	Mfge8	M15
ENSMUSG00000043496.6	Tril	M15
ENSMUSG00000002985.11	Apoe	M15
ENSMUSG00000011884.9	Gltp	M16
ENSMUSG00000037625.7	Cldn11	M16
ENSMUSG00000039328.9	Rnf122	M16
ENSMUSG00000032854.8	Ugt8a	M16
ENSMUSG00000056966.6	Gjc3	M16
ENSMUSG00000028412.13	Slc44a1	M16
ENSMUSG00000006782.12	Cnp	M16
ENSMUSG00000051107.4	Gm15440	M16
ENSMUSG00000006403.8	Adamts4	M16
ENSMUSG00000041607.12	Mbp	M16
ENSMUSG00000026347.9	Tmem163	M16
ENSMUSG00000048583.12	Igf2	M17
ENSMUSG00000001506.10	Col1a1	M17
ENSMUSG00000024650.4	Slc22a6	M17
ENSMUSG00000029661.12	Col1a2	M17
ENSMUSG00000029718.10	Pcolce	M17
ENSMUSG00000031375.13	Bgn	M17
ENSMUSG00000036103.8	Colec12	M17
ENSMUSG00000036814.8	Slc6a20a	M17
ENSMUSG00000041559.7	Fmod	M17
ENSMUSG00000030108.10	Slc6a13	M17
ENSMUSG00000032368.10	Zic1	M17
ENSMUSG00000019929.11	Dcn	M17
ENSMUSG00000003411.6	Rab3b	M18
ENSMUSG00000033585.4	Ndn	M18
ENSMUSG00000033061.11	Resp18	M18
ENSMUSG00000002265.11	Peg3	M18
ENSMUSG00000055430.3	Nap1l5	M18
ENSMUSG00000043388.7	Tmem130	M18
ENSMUSG00000019986.12	Ahi1	M18
ENSMUSG00000004814.7	Ccl24	M19
ENSMUSG00000025150.6	Cbr2	M19
ENSMUSG00000026712.3	Mrc1	M19
ENSMUSG00000029373.6	Pf4	M19
ENSMUSG00000030787.3	Lyve1	M19
ENSMUSG00000031613.8	Hpgd	M19
ENSMUSG00000039109.11	F13a1	M19
ENSMUSG00000024672.7	Ms4a7	M19
ENSMUSG00000055435.6	Maf	M19
ENSMUSG00000038393.10	Txnip	M19
ENSMUSG00000022148.11	Fyb	M19
ENSMUSG00000079419.4	Ms4a6c	M19
ENSMUSG00000002944.11	Cd36	M19
ENSMUSG00000020928.10	Higd1b	M20
ENSMUSG00000021388.9	Aspn	M20
ENSMUSG00000022836.10	Mylk	M20
ENSMUSG00000027861.9	Casq2	M20
ENSMUSG00000040280.9	Ndufa4l2	M20
ENSMUSG00000033149.12	Phldb2	M20
ENSMUSG00000035783.8	Acta2	M20
ENSMUSG00000042485.6	Mustn1	M20
ENSMUSG00000031586.12	Rbpms	M20
ENSMUSG00000048096.7	Lmod1	M20
ENSMUSG00000004044.9	Ptrf	M20
ENSMUSG00000034520.10	Gjc1	M20
ENSMUSG00000057098.10	Ebf1	M20
ENSMUSG00000018830.8	Myh11	M20
ENSMUSG00000026547.11	Tagln2	M20
ENSMUSG00000007872.3	Id3	M21
ENSMUSG00000061665.6	Cd2ap	M21
ENSMUSG00000027524.5	Edn3	M21
ENSMUSG00000037664.8	Cdkn1c	M21
ENSMUSG00000064373.7	Sepp1	M21
ENSMUSG00000019966.13	Kitl	M21
ENSMUSG00000009687.10	Fxyd5	M21
ENSMUSG00000002504.10	Slc9a3r2	M22
ENSMUSG00000031799.9	Tpm4	M22
ENSMUSG00000022010.15	Tsc22d1	M22
ENSMUSG00000030235.13	Slco1c1	M22
ENSMUSG00000033960.5	9430020K01Rik	M22
ENSMUSG00000042745.9	Id1	M22
ENSMUSG00000038415.9	Foxq1	M22
ENSMUSG00000061353.7	Cxcl12	M22
ENSMUSG00000003617.12	Cp	M23
ENSMUSG00000004665.6	Cnn2	M23
ENSMUSG00000006360.7	Crip1	M23
ENSMUSG00000009281.4	Rarres2	M23
ENSMUSG00000017344.4	Vtn	M23
ENSMUSG00000018593.8	Sparc	M23
ENSMUSG00000025492.6	Ifitm3	M23
ENSMUSG00000026678.6	Rgs5	M23
ENSMUSG00000027907.4	S100a11	M23
ENSMUSG00000036256.9	Igfbp7	M23
ENSMUSG00000060591.8	Ifitm2	M23
ENSMUSG00000067818.6	Myl9	M23
ENSMUSG00000068220.5	Lgals1	M23
ENSMUSG00000025809.11	Itgb1	M23
ENSMUSG00000028464.12	Tpm2	M23
ENSMUSG00000029761.12	Cald1	M23
ENSMUSG00000043336.10	Filip1l	M23
ENSMUSG00000015714.7	Cers2	M24
ENSMUSG00000024381.11	Bin1	M24
ENSMUSG00000022425.11	Enpp2	M24
ENSMUSG00000060032.5	H2afj	M24
ENSMUSG00000041309.13	Nkx6-2	M24
ENSMUSG00000015090.9	Ptgds	M24
ENSMUSG00000038695.8	Josd2	M24
ENSMUSG00000022472.12	Desi1	M24
ENSMUSG00000091475.2	2810468N07Rik	M24
ENSMUSG00000060803.5	Gstp1	M24
ENSMUSG00000021194.5	Chga	M25
ENSMUSG00000030774.9	Pak1	M25
ENSMUSG00000040659.3	Efhd2	M25
ENSMUSG00000044117.8	2900011O08Rik	M25
ENSMUSG00000054814.10	Usp46	M25
ENSMUSG00000055078.6	Gabra5	M25
ENSMUSG00000036578.6	Fxyd7	M25
ENSMUSG00000055373.8	Fut9	M25
ENSMUSG00000067879.3	3110035E14Rik	M25
ENSMUSG00000025503.4	Taldo1	M26
ENSMUSG00000027858.9	Tspan2	M26
ENSMUSG00000031775.4	Pllp	M26
ENSMUSG00000026109.10	Tmeff2	M26
ENSMUSG00000020150.9	Gamt	M26
ENSMUSG00000043448.9	Gjc2	M26
ENSMUSG00000031425.11	Plp1	M26
ENSMUSG00000024597.10	Slc12a2	M26
ENSMUSG00000032517.11	Mobp	M26
ENSMUSG00000030638.9	Sh3gl3	M26
ENSMUSG00000004267.12	Eno2	M27
ENSMUSG00000050821.9	Fam131a	M27
ENSMUSG00000062380.3	Tubb3	M27
ENSMUSG00000000632.9	Sez6	M27
ENSMUSG00000078816.5	Prkcg	M27
ENSMUSG00000055022.10	Cntn1	M27
ENSMUSG00000022594.10	Lynx1	M28
ENSMUSG00000056812.9	St8sia3	M28
ENSMUSG00000040724.1	Kcna2	M28
ENSMUSG00000037428.10	Vgf	M28
ENSMUSG00000027698.10	Nceh1	M28
ENSMUSG00000047976.3	Kcna1	M28
ENSMUSG00000019194.10	Scn1b	M28
ENSMUSG00000020431.5	Adcy1	M29
ENSMUSG00000024736.10	Tmem132a	M29
ENSMUSG00000070570.4	Slc17a7	M29
ENSMUSG00000076498.2	Trbc2	M29
ENSMUSG00000052459.9	Atp6v1a	M29
ENSMUSG00000003469.5	Phyhip	M30
ENSMUSG00000021313.11	Ryr2	M30
ENSMUSG00000056211.9	R3hdm1	M30
ENSMUSG00000026463.13	Atp2b4	M30
ENSMUSG00000048895.13	Cdk5r1	M30
ENSMUSG00000045589.7	Frrs1l	M30
ENSMUSG00000030209.10	Grin2b	M30
ENSMUSG00000027270.10	Lamp5	M30
ENSMUSG00000044667.8	Lppr4	M30
ENSMUSG00000049630.6	C1ql3	M30
ENSMUSG00000053310.7	Nrgn	M30
ENSMUSG00000027221.5	Chst1	M30
ENSMUSG00000005506.12	Celf1	M30
ENSMUSG00000028161.13	Ppp3ca	M30
ENSMUSG00000059974.6	Ntm	M30
ENSMUSG00000025372.12	Baiap2	M30
ENSMUSG00000068373.10	D430041D05Rik	M30
ENSMUSG00000075318.8	Scn2a1	M30
ENSMUSG00000040118.11	Cacna2d1	M30
ENSMUSG00000024617.12	Camk2a	M30
ENSMUSG00000025576.13	Rbfox3	M30
ENSMUSG00000039546.9	Ajap1	M30
ENSMUSG00000048078.12	Tenm4	M30
ENSMUSG00000028086.10	Fbxw7	M30
ENSMUSG00000089715.7	Cbx6	M30
ENSMUSG00000029471.9	Camkk2	M30
ENSMUSG00000025658.12	Cnksr2	M30
ENSMUSG00000040785.13	Ttc3	M30
ENSMUSG00000029673.13	Auts2	M30
ENSMUSG00000041444.10	Arhgap32	M30
ENSMUSG00000024921.12	Smarca2	M30
ENSMUSG00000033900.9	Map9	M30
ENSMUSG00000027350.8	Chgb	M31
ENSMUSG00000059173.15	Pde1a	M31
ENSMUSG00000060371.8	Caln1	M31
ENSMUSG00000061751.11	Kalrn	M31
ENSMUSG00000022973.13	Synj1	M31
ENSMUSG00000005397.7	Nid1	M32
ENSMUSG00000009876.9	Cox4i2	M32
ENSMUSG00000021760.3	Gpx8	M32
ENSMUSG00000024620.7	Pdgfrb	M32
ENSMUSG00000028024.10	Enpep	M32
ENSMUSG00000032766.8	Gng11	M32
ENSMUSG00000030247.7	Kcnj8	M32
ENSMUSG00000043631.7	Ecm2	M32
ENSMUSG00000042284.9	Itga1	M32
ENSMUSG00000053647.4	Gper1	M32
ENSMUSG00000056481.6	Cd248	M32
ENSMUSG00000015405.11	Ace2	M32
ENSMUSG00000048939.9	Atp13a5	M32
ENSMUSG00000036381.9	P2ry14	M32
ENSMUSG00000030249.11	Abcc9	M32
ENSMUSG00000072941.4	Sod3	M32
ENSMUSG00000025491.10	Ifitm1	M32
ENSMUSG00000050212.4	Eva1b	M32
ENSMUSG00000034842.12	Art3	M32
ENSMUSG00000005716.12	Pvalb	M33
ENSMUSG00000019146.2	Cacng2	M33
ENSMUSG00000039252.7	Lgi2	M33
ENSMUSG00000064329.9	Scn1a	M33
ENSMUSG00000040907.11	Atp1a3	M33
ENSMUSG00000023169.10	Slc38a1	M33
ENSMUSG00000020396.8	Nefh	M33
ENSMUSG00000026814.12	Eng	M34
ENSMUSG00000021367.7	Edn1	M34
ENSMUSG00000024140.9	Epas1	M34
ENSMUSG00000025608.9	Podxl	M34
ENSMUSG00000027800.10	Tm4sf1	M34
ENSMUSG00000029648.9	Flt1	M34
ENSMUSG00000030048.4	Gkn3	M34
ENSMUSG00000032359.10	Ctsh	M34
ENSMUSG00000041736.6	Tspo	M34
ENSMUSG00000034485.9	Uaca	M34
ENSMUSG00000045954.7	Sdpr	M34
ENSMUSG00000055148.7	Klf2	M34
ENSMUSG00000032232.10	Cgnl1	M34
ENSMUSG00000019820.9	Utrn	M34
ENSMUSG00000021904.5	Sema3g	M34
ENSMUSG00000006386.11	Tek	M34
ENSMUSG00000041445.8	Mmrn2	M34
ENSMUSG00000031377.7	Bmx	M34
ENSMUSG00000040488.12	Ltbp4	M34
ENSMUSG00000075254.7	Heg1	M34
ENSMUSG00000026193.11	Fn1	M34
ENSMUSG00000030905.5	Crym	M35
ENSMUSG00000033849.3	B3galt2	M35
ENSMUSG00000042750.7	Bex2	M35
ENSMUSG00000046093.5	Hpcal4	M35
ENSMUSG00000053192.5	Mllt11	M35
ENSMUSG00000024403.12	Atp6v1g2	M35
ENSMUSG00000046321.7	Hs3st2	M35
ENSMUSG00000062184.7	Hs6st2	M35
ENSMUSG00000071862.2	Lrrtm2	M35
ENSMUSG00000075334.2	Rprm	M35
ENSMUSG00000027581.12	Stmn3	M35
ENSMUSG00000051359.10	Ncald	M35
ENSMUSG00000007944.7	Ttc9b	M36
ENSMUSG00000025582.4	Nptx1	M36
ENSMUSG00000026158.7	Ogfrl1	M36
ENSMUSG00000035033.11	Tbr1	M36
ENSMUSG00000064065.11	Ipcef1	M36
ENSMUSG00000078591.1	Hs3st4	M36
ENSMUSG00000021596.12	Mctp1	M36
ENSMUSG00000001270.8	Ckb	M37
ENSMUSG00000058135.8	Gstm1	M37
ENSMUSG00000017009.3	Sdc4	M37
ENSMUSG00000019874.7	Fabp7	M37
ENSMUSG00000020644.8	Id2	M37
ENSMUSG00000021379.1	Id4	M37
ENSMUSG00000021794.11	Glud1	M37
ENSMUSG00000022037.10	Clu	M37
ENSMUSG00000025666.12	Tmem47	M37
ENSMUSG00000026697.10	Myoc	M37
ENSMUSG00000030088.11	Aldh1l1	M37
ENSMUSG00000030428.12	Ttyh1	M37
ENSMUSG00000031760.8	Mt3	M37
ENSMUSG00000031762.6	Mt2	M37
ENSMUSG00000031765.7	Mt1	M37
ENSMUSG00000033350.7	Chst2	M37
ENSMUSG00000039533.7	Mmd2	M37
ENSMUSG00000035805.9	Mlc1	M37
ENSMUSG00000033720.8	Sfxn5	M37
ENSMUSG00000041556.8	Fbxo2	M37
ENSMUSG00000024654.8	Asrgl1	M37
ENSMUSG00000020932.10	Gfap	M37
ENSMUSG00000024411.9	Aqp4	M37
ENSMUSG00000005089.11	Slc1a2	M37
ENSMUSG00000007097.10	Atp1a2	M37
ENSMUSG00000004892.9	Bcan	M37
ENSMUSG00000017390.11	Aldoc	M37
ENSMUSG00000020591.10	Ntsr2	M37
ENSMUSG00000004558.10	Ndrg2	M37
ENSMUSG00000060961.10	Slc4a4	M37
ENSMUSG00000022122.10	Ednrb	M37
ENSMUSG00000026701.11	Prdx6	M37
ENSMUSG00000026879.10	Gsn	M38
ENSMUSG00000026888.10	Grb14	M38
ENSMUSG00000038668.10	Lpar1	M38
ENSMUSG00000050854.5	Tmem125	M38
ENSMUSG00000050121.8	Opalin	M38
ENSMUSG00000026830.9	Ermn	M38
ENSMUSG00000076439.8	Mog	M38
ENSMUSG00000022090.6	Pdlim2	M38
ENSMUSG00000036634.11	Mag	M38
ENSMUSG00000004894.6	Hapln2	M39
ENSMUSG00000005125.8	Ndrg1	M39
ENSMUSG00000014846.8	Tppp3	M39
ENSMUSG00000015806.8	Qdpr	M39
ENSMUSG00000020774.5	Aspa	M39
ENSMUSG00000024516.8	Sec11c	M39
ENSMUSG00000024661.6	Fth1	M39
ENSMUSG00000060675.9	Pla2g16	M39
ENSMUSG00000027199.10	Gatm	M39
ENSMUSG00000027375.10	Mal	M39
ENSMUSG00000027562.8	Car2	M39
ENSMUSG00000032060.9	Cryab	M39
ENSMUSG00000032118.11	Fez1	M39
ENSMUSG00000032554.11	Trf	M39
ENSMUSG00000040759.8	Cmtm5	M39
ENSMUSG00000033579.12	Fa2h	M39
ENSMUSG00000036777.7	Anln	M39
ENSMUSG00000036503.9	Rnf13	M39
ENSMUSG00000037166.4	Ppp1r14a	M39
ENSMUSG00000039904.8	Gpr37	M39
ENSMUSG00000044734.11	Serpinb1a	M39
ENSMUSG00000073680.2	Tmem88b	M39
ENSMUSG00000078771.6	Evi2a	M39
ENSMUSG00000030701.12	Plekhb1	M39
ENSMUSG00000022548.10	Apod	M39
ENSMUSG00000047797.10	Gjb1	M39
ENSMUSG00000095334.2	Gm21984	M39
ENSMUSG00000004032.6	Gstm5	M40
ENSMUSG00000029309.3	Sparcl1	M40
ENSMUSG00000052397.8	Ezr	M40
ENSMUSG00000060424.10	Pantr1	M40
ENSMUSG00000032883.11	Acsl3	M40
ENSMUSG00000023224.8	Serping1	M41
ENSMUSG00000029843.4	Slc13a4	M41
ENSMUSG00000013584.5	Aldh1a2	M41
ENSMUSG00000046352.7	Gjb2	M41
ENSMUSG00000026043.14	Col3a1	M41
ENSMUSG00000020473.9	Aebp1	M41
ENSMUSG00000022415.8	Syngr1	M42
ENSMUSG00000024268.11	Celf4	M42
ENSMUSG00000027438.10	Napb	M42
ENSMUSG00000028488.11	Sh3gl2	M42
ENSMUSG00000030729.12	Pgm2l1	M42
ENSMUSG00000051391.8	Ywhag	M42
ENSMUSG00000045763.7	Basp1	M42
ENSMUSG00000035864.10	Syt1	M42
ENSMUSG00000052889.7	Prkcb	M42
ENSMUSG00000056486.13	Chn1	M42
ENSMUSG00000049556.4	Lingo1	M42
ENSMUSG00000032011.4	Thy1	M42
ENSMUSG00000037217.11	Syn1	M42
ENSMUSG00000032589.10	Bsn	M42
ENSMUSG00000053963.6	6330403A02Rik	M42
ENSMUSG00000010803.8	Gabra1	M43
ENSMUSG00000021719.8	Rgs7bp	M43
ENSMUSG00000059742.6	Kcnh7	M43
ENSMUSG00000023033.10	Scn8a	M43
ENSMUSG00000079157.3	Fam155a	M43
ENSMUSG00000059003.8	Grin2a	M43
ENSMUSG00000049583.10	Grm5	M43
ENSMUSG00000013033.12	Lphn1	M43
ENSMUSG00000038086.3	Hspb2	M44
ENSMUSG00000050234.7	Gja4	M44
ENSMUSG00000053965.6	Pde5a	M44
ENSMUSG00000070423.3	Olfr558	M44
ENSMUSG00000085382.1	Gm13861	M44
ENSMUSG00000022636.9	Alcam	M45
ENSMUSG00000022656.11	Pvrl3	M45
ENSMUSG00000027296.7	Itpka	M45
ENSMUSG00000027419.9	Pcsk2	M45
ENSMUSG00000028222.2	Calb1	M45
ENSMUSG00000031778.8	Cx3cl1	M45
ENSMUSG00000039474.9	Wfs1	M45
ENSMUSG00000033910.9	Gucy1a3	M45
ENSMUSG00000051853.8	Arf3	M45
ENSMUSG00000008658.11	Rbfox1	M45
ENSMUSG00000063358.11	Mapk1	M45
ENSMUSG00000027210.16	Meis2	M45
ENSMUSG00000056820.6	Tsnax	M45
ENSMUSG00000066189.5	Cacng3	M45
ENSMUSG00000033953.10	Ppp3r1	M45
ENSMUSG00000039270.5	Megf9	M45
ENSMUSG00000042589.14	Cux2	M45
ENSMUSG00000021708.12	Rasgrf2	M45
ENSMUSG00000007207.6	Stx1a	M46
ENSMUSG00000018965.10	Ywhah	M46
ENSMUSG00000021087.13	Rtn1	M46
ENSMUSG00000022103.9	Gfra2	M46
ENSMUSG00000023192.9	Grm2	M46
ENSMUSG00000026235.10	Epha4	M46
ENSMUSG00000026514.9	Cnih3	M46
ENSMUSG00000038530.7	Rgs4	M46
ENSMUSG00000028785.8	Hpca	M46
ENSMUSG00000033161.9	Atp1a1	M46
ENSMUSG00000039114.11	Nrn1	M46
ENSMUSG00000038128.6	Camk4	M46
ENSMUSG00000039470.11	Zdhhc2	M46
ENSMUSG00000026797.11	Stxbp1	M46
ENSMUSG00000046447.3	Camk2n1	M46
ENSMUSG00000039059.7	Hrh3	M46
ENSMUSG00000048978.9	Nrsn1	M46
ENSMUSG00000022762.13	Ncam2	M46
ENSMUSG00000031144.11	Syp	M46
ENSMUSG00000056258.8	Kcnq3	M46
ENSMUSG00000020436.13	Gabrg2	M46
ENSMUSG00000040037.9	Negr1	M46
ENSMUSG00000074505.4	Fat3	M46
ENSMUSG00000041923.11	Nol4	M46
ENSMUSG00000078307.2	AI593442	M46
ENSMUSG00000017412.11	Cacnb4	M46
ENSMUSG00000034187.14	Nsf	M46
ENSMUSG00000056158.10	Car10	M46
ENSMUSG00000037843.6	Vstm2l	M46
ENSMUSG00000063873.6	Slc24a3	M46
ENSMUSG00000030067.13	Foxp1	M46
ENSMUSG00000028266.13	Lmo4	M46
ENSMUSG00000018451.6	6330403K07Rik	M46
ENSMUSG00000024109.14	Nrxn1	M46
ENSMUSG00000005583.12	Mef2c	M46
ENSMUSG00000004951.10	Hspb1	M47
ENSMUSG00000023336.5	Wfdc1	M47
ENSMUSG00000028780.9	Sema3c	M47
ENSMUSG00000030413.6	Pglyrp1	M47
ENSMUSG00000033377.10	Palmd	M47
ENSMUSG00000042116.3	Vwa1	M47
ENSMUSG00000025085.12	Ablim1	M47
ENSMUSG00000054690.13	Emcn	M47
ENSMUSG00000058297.12	Spock2	M47
ENSMUSG00000032698.11	Lmo2	M47
ENSMUSG00000029304.10	Spp1	M48
ENSMUSG00000032419.8	Tbx18	M48
ENSMUSG00000036446.4	Lum	M48
ENSMUSG00000037254.14	Itih2	M48
ENSMUSG00000058806.10	Col13a1	M48
ENSMUSG00000062980.11	Cped1	M48
ENSMUSG00000010122.10	Slc47a1	M49
ENSMUSG00000021390.5	Ogn	M49
ENSMUSG00000026051.8	1500015O10Rik	M49
ENSMUSG00000040569.9	Slc26a7	M49
ENSMUSG00000006014.12	Prg4	M49
ENSMUSG00000037206.10	Islr	M49
ENSMUSG00000034825.9	Nrip3	M50
ENSMUSG00000044288.6	Cnr1	M50
ENSMUSG00000053477.11	Tcf4	M50
ENSMUSG00000020053.14	Igf1	M50
ENSMUSG00000062209.11	Erbb4	M50
ENSMUSG00000070880.6	Gad1	M50
ENSMUSG00000052551.11	Adarb2	M50
ENSMUSG00000021700.9	Rab3c	M50
ENSMUSG00000015002.12	Efr3a	M51
ENSMUSG00000024423.5	Impact	M51
ENSMUSG00000027834.11	Serpini1	M51
ENSMUSG00000090223.1	Pcp4	M51
ENSMUSG00000027965.11	Olfm3	M51
ENSMUSG00000020321.11	Mdh1	M51
ENSMUSG00000061086.8	Myl4	M51
ENSMUSG00000029757.12	Dync1i1	M51
ENSMUSG00000019775.13	Rgs17	M51
ENSMUSG00000022342.5	Kcnv1	M52
ENSMUSG00000022490.6	Ppp1r1a	M52
ENSMUSG00000027500.10	Stmn2	M52
ENSMUSG00000031748.11	Gnao1	M52
ENSMUSG00000032564.11	Cpne4	M52
ENSMUSG00000027347.14	Rasgrp1	M52
ENSMUSG00000047261.9	Gap43	M52
ENSMUSG00000043004.9	Gng2	M52
ENSMUSG00000016087.9	Fli1	M53
ENSMUSG00000020077.10	Srgn	M53
ENSMUSG00000020846.6	Fam101b	M53
ENSMUSG00000025780.7	Itih5	M53
ENSMUSG00000025993.6	Slc40a1	M53
ENSMUSG00000030096.7	Slc6a6	M53
ENSMUSG00000031170.10	Slc38a5	M53
ENSMUSG00000034738.8	Nostrin	M53
ENSMUSG00000032902.1	Slc16a1	M53
ENSMUSG00000039167.7	Eltd1	M53
ENSMUSG00000047446.14	Arl4a	M53
ENSMUSG00000026921.14	Egfl7	M53
ENSMUSG00000000805.14	Car4	M53
ENSMUSG00000062960.7	Kdr	M53
ENSMUSG00000029802.9	Abcg2	M53
ENSMUSG00000024048.10	Myl12a	M53
ENSMUSG00000023175.11	Bsg	M53

### Sheet: Fig. 6 Gene panel
FISHnCHIPs for Figure 5 Human Colorectal Cancer Library
Gene	Transcript ID	Cell type
TMEM54	uc001bwi.1	Epithelial
TSPAN1	uc009vyd.1	Epithelial
ELF3	uc001gxh.3	Epithelial
PIGR	uc001hez.2	Epithelial
EPCAM	uc002rvx.2	Epithelial
FABP1	uc002sst.1	Epithelial
CLDN3	uc003tzg.3	Epithelial
KRT8	uc001sbd.2	Epithelial
KRT18	uc001sbg.2	Epithelial
TSPAN8	uc009zrt.1	Epithelial
PHGR1	uc010uco.1	Epithelial
CLDN7	uc002gfm.3	Epithelial
FXYD3	uc002nxv.2	Epithelial
CEACAM5	uc002orl.2	Epithelial
CLDN4	uc003tzi.3	Epithelial
LGALS4	uc002ojg.2	Epithelial
KRT19	uc002hxd.3	Epithelial
CEACAM6	uc002orm.2	Epithelial
DPT	uc001gfp.2	CAF-1
COL3A1	uc002uqj.1	CAF-1
COL5A2	uc002uqk.2	CAF-1
COL6A3	uc010znj.1	CAF-1
CCDC80	uc003dzg.2	CAF-1
ADH1B	uc003hus.3	CAF-1
SFRP2	uc003inv.1	CAF-1
AEBP1	uc003tkb.2	CAF-1
COL1A2	uc003ung.1	CAF-1
PCOLCE	uc003uvo.2	CAF-1
SFRP1	uc003xnt.2	CAF-1
C1S	uc001qsl.2	CAF-1
C1R	uc010sfy.1	CAF-1
LUM	uc001tbm.2	CAF-1
DCN	uc001tbt.2	CAF-1
MFAP4	uc002gvt.2	CAF-1
COL1A1	uc002iqm.2	CAF-1
COL6A1	uc002zhu.1	CAF-1
OGN	uc004asa.2	CAF-1
FBLN1	uc003bgj.1	CAF-1
COL5A1	uc004cfe.2	CAF-1
COL6A2	uc002zia.1	CAF-1
THY1	uc001pwq.2	CAF-1
MMP2	uc010vhd.1	CAF-1
CD74	uc003lsd.2	Immune
HLA-DRA	uc003obh.2	Immune
HLA-DRB1	uc003obp.3	Immune
HLA-DQA1	uc003obr.2	Immune
HLA-DQB1	uc003obw.2	Immune
HLA-DPA1	uc003ocs.1	Immune
HLA-DPB1	uc003ocu.1	Immune
ACTA2	uc001kfp.2	CAF-2
TAGLN	uc001pqm.2	CAF-2
MYL9	uc002xfl.1	CAF-2
