## Supplementary material for "Highly sensitive spatial transcriptomics using FISHnCHIPs of multiple co-expressed genes": Sup Table 3 - GOTerms_FISHnCHIPsGeneModules

### Sheet: MouseBrain_Fig3GeneModules
gene modules	source	term_name	term_id	adjusted_p_value
M1	GO:CC	presynapse	GO:0098793	0.00285204
M1	GO:BP	behavior	GO:0007610	0.0305226
M1	GO:CC	clathrin-coated vesicle	GO:0030136	0.0010128
M1	GO:CC	coated vesicle	GO:0030135	0.00471854
M1	GO:CC	transport vesicle	GO:0030133	0.0259852
M1	GO:BP	regulation of neurotransmitter levels	GO:0001505	0.0360668
M2	KEGG	Nitrogen metabolism	KEGG:00910	0.0326235
M3	GO:BP	positive regulation of biological process	GO:0048518	0.00277636
M3	GO:CC	integral component of membrane	GO:0016021	0.00487586
M3	GO:CC	intrinsic component of membrane	GO:0031224	0.00646522
M3	GO:BP	positive regulation of response to stimulus	GO:0048584	1.26e-07
M3	GO:BP	immune system process	GO:0002376	2.0299e-06
M3	GO:BP	response to stress	GO:0006950	8.16472e-05
M3	GO:BP	regulation of response to stimulus	GO:0048583	8.66257e-05
M4	GO:BP	multicellular organismal process	GO:0032501	1.41424e-05
M4	GO:BP	developmental process	GO:0032502	5.5542e-08
M4	GO:BP	anatomical structure development	GO:0048856	2.99796e-08
M4	GO:BP	system development	GO:0048731	2.14484e-09
M4	GO:BP	multicellular organism development	GO:0007275	1.22549e-08
M4	GO:BP	negative regulation of biological process	GO:0048519	1.21364e-07
M5	GO:MF	acetylcholine receptor inhibitor activity	GO:0030550	0.000825396
M5	GO:MF	acetylcholine receptor binding	GO:0033130	0.00165001
M5	GO:MF	acetylcholine receptor regulator activity	GO:0030548	0.00235642
M5	GO:MF	neurotransmitter receptor regulator activity	GO:0099602	0.00235642
M5	GO:MF	signaling receptor inhibitor activity	GO:0030547	0.00551622
M5	GO:BP	acetylcholine receptor signaling pathway	GO:0095500	0.0099577
M5	GO:BP	cellular response to acetylcholine	GO:1905145	0.0105793
M5	GO:BP	response to acetylcholine	GO:1905144	0.0112196
M5	GO:BP	postsynaptic signal transduction	GO:0098926	0.0212501
M5	GO:BP	negative regulation of signaling receptor activity	GO:2000272	0.0322072
M6	GO:CC	cell periphery	GO:0071944	0.000370048
M6	GO:CC	intrinsic component of membrane	GO:0031224	0.00546284
M6	GO:CC	plasma membrane	GO:0005886	0.0202204
M6	GO:CC	integral component of membrane	GO:0016021	0.0362962
M7	GO:CC	cell periphery	GO:0071944	0.0146404
M7	GO:BP	immune system process	GO:0002376	0.00163962
M7	GO:BP	response to stress	GO:0006950	0.0309445
M7	GO:BP	defense response	GO:0006952	0.000301755
M7	GO:BP	biological process involved in interspecies interaction between organisms	GO:0044419	0.000590097
M8	GO:CC	cell periphery	GO:0071944	0.0124794
M8	GO:BP	homeostatic process	GO:0042592	0.00299506
M8	GO:CC	plasma membrane region	GO:0098590	0.00388875
M8	GO:MF	carboxylic acid transmembrane transporter activity	GO:0046943	0.00225794
M8	GO:MF	organic acid transmembrane transporter activity	GO:0005342	0.00232539
M9	GO:MF	primary active transmembrane transporter activity	GO:0015399	0.000910096
M9	GO:MF	active ion transmembrane transporter activity	GO:0022853	0.00335754
M9	GO:MF	active transmembrane transporter activity	GO:0022804	0.0133467
M9	GO:MF	inorganic cation transmembrane transporter activity	GO:0022890	0.0428056
M10	KEGG	Vascular smooth muscle contraction	KEGG:04270	0.00528553
M10	GO:CC	stress fiber	GO:0001725	0.00907261
M10	GO:CC	contractile actin filament bundle	GO:0097517	0.00907261
M10	GO:CC	actin filament bundle	GO:0032432	0.0111822
M10	GO:CC	actomyosin	GO:0042641	0.0111822
M11	GO:MF	cytoskeletal protein binding	GO:0008092	0.00477682
M11	GO:MF	actin binding	GO:0003779	0.00143365
M11	GO:MF	structural molecule activity	GO:0005198	0.0215432
M11	KEGG	Vascular smooth muscle contraction	KEGG:04270	0.0109691
M11	GO:CC	sarcomere	GO:0030017	0.037841
M12	GO:BP	nervous system development	GO:0007399	0.0126241
M12	GO:BP	chemical synaptic transmission	GO:0007268	0.000391858
M12	GO:BP	anterograde trans-synaptic signaling	GO:0098916	0.000391858
M12	GO:BP	trans-synaptic signaling	GO:0099537	0.00041408
M12	GO:BP	synaptic signaling	GO:0099536	0.000513644
M12	GO:CC	synapse	GO:0045202	0.00120351
M12	GO:CC	neuron projection	GO:0043005	0.00162512
M12	GO:CC	cell junction	GO:0030054	0.0085803
M12	GO:CC	plasma membrane bounded cell projection	GO:0120025	0.0189668
M12	GO:BP	cell-cell signaling	GO:0007267	0.0200497
M12	GO:CC	cell projection	GO:0042995	0.02356
M13	GO:CC	synapse	GO:0045202	0.013327
M14	GO:CC	extracellular region	GO:0005576	0.00173153
M14	GO:CC	extracellular space	GO:0005615	0.00212439
M14	GO:BP	response to oxygen-containing compound	GO:1901700	0.031658
M14	GO:CC	collagen-containing extracellular matrix	GO:0062023	1.56086e-06
M14	GO:CC	extracellular matrix	GO:0031012	9.19372e-06
M14	GO:CC	external encapsulating structure	GO:0030312	9.41522e-06
M14	GO:BP	response to organic cyclic compound	GO:0014070	0.01272
M15	GO:CC	collagen-containing extracellular matrix	GO:0062023	0.000107564
M15	GO:CC	extracellular matrix	GO:0031012	0.000354787
M15	GO:CC	external encapsulating structure	GO:0030312	0.000360531
M15	GO:MF	glycosaminoglycan binding	GO:0005539	0.00247688
M16	GO:CC	integral component of membrane	GO:0016021	0.0137741
M16	GO:CC	intrinsic component of membrane	GO:0031224	0.0178257
M16	GO:BP	anatomical structure development	GO:0048856	0.0408431
M16	GO:BP	nervous system development	GO:0007399	0.000513704
M17	GO:BP	myelination	GO:0042552	0.000103733
M17	GO:BP	ensheathment of neurons	GO:0007272	0.00010939
M17	GO:BP	axon ensheathment	GO:0008366	0.00010939
M17	GO:MF	structural molecule activity	GO:0005198	0.0125966
M18	GO:BP	cell division	GO:0051301	8.7459e-05
M18	GO:BP	chromosome organization	GO:0051276	0.00102988
M18	GO:BP	cell cycle process	GO:0022402	0.00222085
M18	GO:MF	ATP binding	GO:0005524	0.00235357
M18	GO:MF	adenyl ribonucleotide binding	GO:0032559	0.00294883
M18	GO:MF	adenyl nucleotide binding	GO:0030554	0.00308101
M18	GO:MF	purine ribonucleoside triphosphate binding	GO:0035639	0.00667113
M18	GO:MF	purine ribonucleotide binding	GO:0032555	0.008209
M18	GO:MF	purine nucleotide binding	GO:0017076	0.00852611
M18	GO:MF	ribonucleotide binding	GO:0032553	0.00861228
M18	GO:MF	nucleotide binding	GO:0000166	0.015527
M18	GO:MF	nucleoside phosphate binding	GO:1901265	0.015527
M18	GO:BP	cell cycle	GO:0007049	0.0168764
M18	GO:MF	carbohydrate derivative binding	GO:0097367	0.0187156
M18	GO:MF	anion binding	GO:0043168	0.0258465
M18	GO:MF	small molecule binding	GO:0036094	0.0331687

### Sheet: MouseBrain_Fig5GeneModules
gene modules	source	term_name	term_id	adjusted_p_value
M1	GO:BP	behavior	GO:0007610	0.0205579
M1	GO:BP	positive regulation of secretion by cell	GO:1903532	0.0227901
M1	GO:BP	anterograde trans-synaptic signaling	GO:0098916	0.0415252
M1	GO:BP	chemical synaptic transmission	GO:0007268	0.0415252
M1	GO:BP	positive regulation of secretion	GO:0051047	0.0427886
M1	GO:BP	trans-synaptic signaling	GO:0099537	0.0431555
M2	GO:BP	positive regulation of microtubule polymerization	GO:0031116	0.0162773
M2	GO:BP	positive regulation of microtubule polymerization or depolymerization	GO:0031112	0.0218455
M2	GO:BP	regulation of microtubule polymerization	GO:0031113	0.048624
M3	KEGG	Staphylococcus aureus infection	KEGG:05150	0.00406829
M3	KEGG	Phagosome	KEGG:04145	0.0119727
M3	KEGG	Tuberculosis	KEGG:05152	0.0132351
M4	GO:BP	nervous system development	GO:0007399	1.25e-05
M4	GO:BP	system development	GO:0048731	5.94e-05
M4	GO:BP	multicellular organism development	GO:0007275	0.000363993
M4	GO:BP	regulation of neuron death	GO:1901214	0.000761913
M4	GO:BP	neuron death	GO:0070997	0.00139631
M4	GO:BP	anatomical structure development	GO:0048856	0.0049482
M4	GO:BP	regulation of neuron apoptotic process	GO:0043523	0.0085832
M4	GO:BP	neurogenesis	GO:0022008	0.00966323
M4	GO:MF	enzyme binding	GO:0019899	0.00982674
M4	GO:BP	developmental process	GO:0032502	0.0131013
M4	GO:BP	neuron apoptotic process	GO:0051402	0.0142476
M4	GO:BP	cell development	GO:0048468	0.0266283
M4	GO:BP	locomotion	GO:0040011	0.0273788
M4	GO:BP	chemical synaptic transmission	GO:0007268	0.0415252
M4	GO:BP	anterograde trans-synaptic signaling	GO:0098916	0.0415252
M4	GO:BP	animal organ development	GO:0048513	0.0416274
M4	GO:BP	trans-synaptic signaling	GO:0099537	0.0431555
M4	GO:BP	neuron differentiation	GO:0030182	0.047656
M4	GO:BP	positive regulation of cell projection organization	GO:0031346	0.0495589
M5	GO:MF	stem cell factor receptor activity	GO:0005020	0.0499318
M6	GO:BP	defense response	GO:0006952	1.82e-09
M6	GO:BP	microglial cell activation	GO:0001774	8.18e-09
M6	GO:BP	leukocyte activation involved in inflammatory response	GO:0002269	1.16e-08
M6	GO:BP	glial cell activation	GO:0061900	1.77e-08
M6	GO:BP	neuroinflammatory response	GO:0150076	8.42e-08
M6	GO:BP	positive regulation of immune system process	GO:0002684	8.73e-08
M6	GO:BP	immune response	GO:0006955	1.54e-07
M6	GO:BP	macrophage activation	GO:0042116	5.06e-07
M6	GO:BP	myeloid leukocyte activation	GO:0002274	6.37e-07
M6	GO:BP	regulation of immune system process	GO:0002682	1.57e-06
M6	GO:BP	positive regulation of response to stimulus	GO:0048584	1.7e-06
M6	GO:BP	immune system process	GO:0002376	6.07e-06
M6	GO:BP	response to biotic stimulus	GO:0009607	6.57e-06
M6	GO:BP	inflammatory response	GO:0006954	1.06e-05
M6	GO:BP	immune effector process	GO:0002252	1.13e-05
M6	GO:BP	response to stress	GO:0006950	1.17e-05
M6	GO:BP	defense response to other organism	GO:0098542	1.33e-05
M6	GO:BP	response to external stimulus	GO:0009605	3.03e-05
M6	GO:BP	leukocyte mediated immunity	GO:0002443	4.71e-05
M6	GO:BP	adaptive immune response	GO:0002250	6.78e-05
M6	GO:BP	innate immune response	GO:0045087	7.77e-05
M6	GO:BP	positive regulation of response to external stimulus	GO:0032103	9.37e-05
M6	GO:BP	activation of immune response	GO:0002253	9.37e-05
M6	GO:BP	leukocyte activation	GO:0045321	0.000124294
M6	GO:BP	positive regulation of interleukin-6 production	GO:0032755	0.000130767
M6	GO:BP	response to other organism	GO:0051707	0.000172782
M6	GO:BP	response to external biotic stimulus	GO:0043207	0.000175769
M6	GO:BP	cell activation	GO:0001775	0.000258601
M6	GO:BP	regulation of leukocyte activation	GO:0002694	0.000294109
M6	GO:BP	regulation of response to stimulus	GO:0048583	0.000310565
M6	GO:BP	biological process involved in interspecies interaction between organisms	GO:0044419	0.000317831
M6	GO:BP	positive regulation of inflammatory response	GO:0050729	0.000396607
M6	GO:BP	regulation of cell activation	GO:0050865	0.000449346
M6	GO:BP	positive regulation of immune response	GO:0050778	0.000511497
M6	GO:BP	adaptive immune response based on somatic recombination of immune receptors built from immunoglobulin superfamily domains	GO:0002460	0.000664239
M6	GO:BP	lymphocyte mediated immunity	GO:0002449	0.000664239
M6	GO:BP	interleukin-6 production	GO:0032635	0.000691568
M6	GO:BP	regulation of interleukin-6 production	GO:0032675	0.000691568
M6	GO:BP	positive regulation of defense response	GO:0031349	0.000940202
M6	GO:BP	positive regulation of leukocyte activation	GO:0002696	0.00162716
M6	GO:BP	regulation of immune response	GO:0050776	0.00163362
M6	GO:BP	positive regulation of cytokine production	GO:0001819	0.0016764
M6	GO:BP	positive regulation of cell activation	GO:0050867	0.00195926
M6	GO:BP	regulation of response to external stimulus	GO:0032101	0.00305735
M6	GO:BP	regulation of lymphocyte proliferation	GO:0050670	0.0033109
M6	GO:BP	regulation of mononuclear cell proliferation	GO:0032944	0.00353534
M6	GO:BP	immunoglobulin mediated immune response	GO:0016064	0.00395505
M6	GO:BP	myeloid leukocyte differentiation	GO:0002573	0.00395505
M6	GO:BP	regulation of cell death	GO:0010941	0.00400846
M6	GO:BP	B cell mediated immunity	GO:0019724	0.00421088
M6	GO:BP	regulation of leukocyte proliferation	GO:0070663	0.00505235
M6	GO:BP	leukocyte differentiation	GO:0002521	0.00624997
M6	GO:MF	protein binding	GO:0005515	0.00876827
M6	GO:BP	lymphocyte proliferation	GO:0046651	0.0118063
M6	GO:BP	regulation of defense response	GO:0031347	0.0119879
M6	GO:BP	mononuclear cell proliferation	GO:0032943	0.0126721
M6	GO:BP	regulation of cytokine production	GO:0001817	0.01338
M6	GO:BP	cytokine production	GO:0001816	0.0139006
M6	GO:BP	regulation of multicellular organismal process	GO:0051239	0.0146409
M6	GO:BP	regulation of inflammatory response	GO:0050727	0.0158997
M6	GO:BP	cell death	GO:0008219	0.015985
M6	GO:BP	leukocyte proliferation	GO:0070661	0.0182999
M6	GO:MF	identical protein binding	GO:0042802	0.0302465
M6	GO:BP	lymphocyte activation	GO:0046649	0.0324863
M6	GO:BP	cellular component disassembly	GO:0022411	0.0360911
M6	GO:BP	myeloid cell differentiation	GO:0030099	0.0364128
M6	GO:BP	regulation of programmed cell death	GO:0043067	0.0385726
M6	GO:BP	positive regulation of biological process	GO:0048518	0.0394948
M7	GO:BP	regulation of biological quality	GO:0065008	0.000260494
M7	KEGG	Calcium signaling pathway	KEGG:04020	0.000358374
M7	GO:BP	synaptic signaling	GO:0099536	0.00418164
M7	GO:BP	cell-cell signaling	GO:0007267	0.0114062
M7	GO:BP	modulation of chemical synaptic transmission	GO:0050804	0.0173852
M7	GO:BP	regulation of trans-synaptic signaling	GO:0099177	0.0175134
M7	GO:BP	cell junction organization	GO:0034330	0.0352842
M7	GO:BP	regulation of synaptic plasticity	GO:0048167	0.038669
M8	GO:BP	oligodendrocyte differentiation	GO:0048709	8.54e-05
M8	GO:BP	glial cell differentiation	GO:0010001	0.00166311
M8	GO:BP	nervous system development	GO:0007399	0.00612002
M8	GO:BP	gliogenesis	GO:0042063	0.00641699
M8	GO:BP	system development	GO:0048731	0.00948444
M8	GO:BP	neurogenesis	GO:0022008	0.018058
M8	GO:BP	multicellular organism development	GO:0007275	0.0349505
M9	GO:BP	tight junction assembly	GO:0120192	2.68e-05
M9	GO:BP	tight junction organization	GO:0120193	3.75e-05
M9	GO:BP	cell-cell junction assembly	GO:0007043	0.000474264
M9	GO:BP	bicellular tight junction assembly	GO:0070830	0.00164177
M9	GO:BP	cell-cell junction organization	GO:0045216	0.00231573
M9	GO:BP	apical junction assembly	GO:0043297	0.00248257
M9	GO:MF	protein binding	GO:0005515	0.00361777
M9	GO:BP	cell junction assembly	GO:0034329	0.00406623
M9	GO:MF	lipid transporter activity	GO:0005319	0.00679812
M9	GO:BP	regulation of molecular function	GO:0065009	0.00806529
M9	GO:BP	response to nitrogen compound	GO:1901698	0.0291302
M10	GO:BP	system development	GO:0048731	0.0114917
M10	GO:BP	negative regulation of cell population proliferation	GO:0008285	0.0297222
M10	GO:BP	multicellular organism development	GO:0007275	0.0367721
M11	GO:BP	microglial cell activation	GO:0001774	3.18e-05
M11	GO:BP	leukocyte activation involved in inflammatory response	GO:0002269	4.17e-05
M11	GO:BP	glial cell activation	GO:0061900	5.83e-05
M11	GO:BP	positive regulation of biological process	GO:0048518	0.000112991
M11	GO:BP	neuroinflammatory response	GO:0150076	0.000200052
M11	GO:BP	positive regulation of protein metabolic process	GO:0051247	0.000452901
M11	GO:MF	cytokine binding	GO:0019955	0.000772401
M11	GO:BP	macrophage activation	GO:0042116	0.00082532
M11	GO:BP	positive regulation of macromolecule metabolic process	GO:0010604	0.000892586
M11	GO:BP	regulation of cell population proliferation	GO:0042127	0.00146268
M11	GO:BP	regulation of neuron apoptotic process	GO:0043523	0.00152446
M11	GO:BP	positive regulation of metabolic process	GO:0009893	0.00228347
M11	GO:BP	positive regulation of multicellular organismal process	GO:0051240	0.00249751
M11	GO:BP	positive regulation of nitrogen compound metabolic process	GO:0051173	0.0027325
M11	GO:BP	leukocyte activation involved in immune response	GO:0002366	0.00277682
M11	GO:BP	neuron apoptotic process	GO:0051402	0.0028648
M11	GO:BP	cell activation involved in immune response	GO:0002263	0.00290961
M11	GO:BP	regulation of protein metabolic process	GO:0051246	0.00428126
M11	GO:BP	immune system process	GO:0002376	0.00516309
M11	GO:BP	gliogenesis	GO:0042063	0.00528058
M11	GO:BP	positive regulation of cell population proliferation	GO:0008284	0.0059521
M11	GO:BP	memory	GO:0007613	0.00629306
M11	GO:BP	cell population proliferation	GO:0008283	0.00653485
M11	KEGG	Lysosome	KEGG:04142	0.00664946
M11	GO:BP	regulation of neuron death	GO:1901214	0.00734163
M11	GO:BP	regulation of apoptotic process	GO:0042981	0.00871735
M11	GO:BP	regulation of cellular process	GO:0050794	0.00967312
M11	GO:BP	regulation of programmed cell death	GO:0043067	0.00999134
M11	GO:BP	behavior	GO:0007610	0.0119437
M11	GO:BP	cell differentiation	GO:0030154	0.0132092
M11	GO:BP	neuron death	GO:0070997	0.0133315
M11	GO:BP	immune effector process	GO:0002252	0.0134723
M11	GO:BP	negative regulation of multicellular organismal process	GO:0051241	0.0135878
M11	GO:BP	cellular developmental process	GO:0048869	0.0142124
M11	GO:BP	cell activation	GO:0001775	0.0146634
M11	GO:BP	developmental process	GO:0032502	0.0154163
M11	GO:BP	regulation of cell death	GO:0010941	0.0205441
M11	GO:BP	neurogenesis	GO:0022008	0.0240097
M11	GO:BP	regulation of multicellular organismal process	GO:0051239	0.0250666
M11	GO:BP	immune response	GO:0006955	0.0255686
M11	GO:BP	positive regulation of cellular process	GO:0048522	0.0290848
M11	GO:BP	myeloid leukocyte activation	GO:0002274	0.0355746
M11	GO:BP	regulation of biological process	GO:0050789	0.038183
M11	GO:BP	anatomical structure development	GO:0048856	0.0391696
M11	GO:BP	apoptotic process	GO:0006915	0.0412849
M11	GO:BP	response to transforming growth factor beta	GO:0071559	0.0445564
M12	GO:CC	neuromuscular junction	GO:0031594	0.0482846
M13	GO:BP	regulation of lipid metabolic process	GO:0019216	0.00538966
M13	GO:BP	regulation of secretion by cell	GO:1903530	0.0452034
M14	GO:MF	cytoskeletal protein binding	GO:0008092	0.00316955
M14	GO:MF	actin binding	GO:0003779	0.0252419
M15	GO:BP	regulation of epithelial cell proliferation	GO:0050678	4.19e-06
M15	GO:BP	epithelial cell proliferation	GO:0050673	1.6e-05
M15	GO:BP	regulation of cell population proliferation	GO:0042127	3.48e-05
M15	GO:BP	cell population proliferation	GO:0008283	0.000252861
M15	GO:MF	protein binding	GO:0005515	0.000438268
M15	GO:BP	anatomical structure morphogenesis	GO:0009653	0.000524168
M15	GO:BP	positive regulation of response to stimulus	GO:0048584	0.000880765
M15	GO:BP	positive regulation of signaling	GO:0023056	0.0010058
M15	GO:BP	positive regulation of cell communication	GO:0010647	0.00102143
M15	GO:BP	anatomical structure formation involved in morphogenesis	GO:0048646	0.00146869
M15	GO:BP	tube morphogenesis	GO:0035239	0.00218298
M15	GO:BP	inner ear development	GO:0048839	0.00229996
M15	GO:BP	sensory organ development	GO:0007423	0.00239612
M15	GO:BP	cell-cell signaling	GO:0007267	0.0029703
M15	GO:BP	positive regulation of biological process	GO:0048518	0.00320059
M15	GO:BP	regulation of cell migration	GO:0030334	0.00342727
M15	GO:MF	binding	GO:0005488	0.00411067
M15	GO:BP	ear development	GO:0043583	0.00442518
M15	GO:BP	regulation of cell motility	GO:2000145	0.00534732
M15	GO:BP	anatomical structure development	GO:0048856	0.00614442
M15	GO:BP	positive regulation of cell population proliferation	GO:0008284	0.00625066
M15	GO:BP	system development	GO:0048731	0.00681838
M15	GO:BP	cell adhesion	GO:0007155	0.00696305
M15	GO:BP	regulation of locomotion	GO:0040012	0.00748302
M15	GO:BP	multicellular organism development	GO:0007275	0.00861308
M15	GO:BP	response to endogenous stimulus	GO:0009719	0.00898496
M15	GO:BP	cell migration	GO:0016477	0.0113164
M15	GO:BP	tube development	GO:0035295	0.0130581
M15	GO:BP	negative regulation of epithelial cell proliferation	GO:0050680	0.0190162
M15	GO:BP	response to external stimulus	GO:0009605	0.0198199
M15	GO:BP	developmental process	GO:0032502	0.0235905
M15	GO:BP	positive regulation of cellular process	GO:0048522	0.0259603
M15	GO:BP	animal organ development	GO:0048513	0.0281852
M15	GO:BP	cell motility	GO:0048870	0.0293452
M15	GO:BP	regulation of response to stimulus	GO:0048583	0.0401998
M15	GO:BP	blood vessel morphogenesis	GO:0048514	0.0402047
M15	GO:MF	lipid binding	GO:0008289	0.0478844
M15	GO:BP	locomotion	GO:0040011	0.0479677
M16	GO:BP	ensheathment of neurons	GO:0007272	0.000384608
M16	GO:BP	axon ensheathment	GO:0008366	0.000384608
M17	GO:MF	extracellular matrix structural constituent	GO:0005201	6.68e-05
M17	KEGG	Proteoglycans in cancer	KEGG:05205	0.000438095
M18	HP	Central apnea	HP:0002871	0.0235987
M19	GO:BP	cell surface receptor signaling pathway	GO:0007166	0.0151651
M19	GO:BP	cellular response to biotic stimulus	GO:0071216	0.0213157
M20	GO:BP	tissue development	GO:0009888	0.00295314
M20	GO:BP	muscle contraction	GO:0006936	0.0202921
M21	GO:MF	molecular function regulator activity	GO:0098772	0.00372751
M22	GO:BP	negative regulation of apoptotic process	GO:0043066	0.0220599
M22	GO:BP	negative regulation of programmed cell death	GO:0043069	0.0240027
M22	GO:BP	negative regulation of cell death	GO:0060548	0.0380595
M23	GO:MF	extracellular matrix binding	GO:0050840	1e-05
M23	GO:BP	regulation of cell migration	GO:0030334	0.0258739
M23	GO:BP	positive regulation of cell migration	GO:0030335	0.0288901
M23	GO:MF	actin binding	GO:0003779	0.0343851
M23	GO:BP	regulation of cell motility	GO:2000145	0.0363177
M23	GO:BP	positive regulation of cell motility	GO:2000147	0.0363543
M23	GO:BP	positive regulation of locomotion	GO:0040017	0.0418951
M23	GO:BP	regulation of locomotion	GO:0040012	0.0469334
M24	GO:BP	gliogenesis	GO:0042063	2e-05
M24	GO:BP	regulation of gliogenesis	GO:0014013	3.81e-05
M24	GO:BP	glial cell differentiation	GO:0010001	0.000495057
M24	GO:BP	regulation of neurogenesis	GO:0050767	0.00477296
M24	GO:BP	negative regulation of multicellular organismal process	GO:0051241	0.00794195
M24	GO:BP	regulation of nervous system development	GO:0051960	0.0102677
M26	GO:BP	myelination	GO:0042552	0.000359023
M26	GO:BP	ensheathment of neurons	GO:0007272	0.000384608
M26	GO:BP	axon ensheathment	GO:0008366	0.000384608
M26	GO:BP	gliogenesis	GO:0042063	0.00641699
M26	GO:BP	developmental process	GO:0032502	0.0321513
M27	GO:CC	neuron projection	GO:0043005	0.000950808
M27	GO:CC	axon	GO:0030424	0.00228181
M27	GO:CC	plasma membrane bounded cell projection	GO:0120025	0.00809993
M27	GO:CC	somatodendritic compartment	GO:0036477	0.00857015
M27	GO:CC	cell projection	GO:0042995	0.00981707
M28	GO:CC	somatodendritic compartment	GO:0036477	0.000415322
M28	GO:CC	neuron projection	GO:0043005	0.00271897
M28	GO:CC	cell junction	GO:0030054	0.0104023
M28	GO:CC	endomembrane system	GO:0012505	0.0160142
M28	GO:CC	plasma membrane bounded cell projection	GO:0120025	0.0225108
M28	GO:CC	cell projection	GO:0042995	0.0271935
M29	KEGG	Synaptic vesicle cycle	KEGG:04721	0.00973767
M29	GO:BP	long-term memory	GO:0007616	0.0188404
M29	KEGG	Glutamatergic synapse	KEGG:04724	0.0215608
M29	KEGG	Retrograde endocannabinoid signaling	KEGG:04723	0.0359755
M29	GO:MF	proton transmembrane transporter activity	GO:0015078	0.0469497
M30	MIRNA	mmu-miR-532-5p	MIRNA:mmu-miR-532-5p	0.00838381
M30	MIRNA	mmu-miR-879-3p	MIRNA:mmu-miR-879-3p	0.0499252
M30	GO:MF	calmodulin binding	GO:0005516	2.13e-05
M30	KEGG	Oxytocin signaling pathway	KEGG:04921	5.67e-05
M30	GO:BP	glutamate receptor signaling pathway	GO:0007215	0.000502249
M30	GO:BP	regulation of biological quality	GO:0065008	0.00113611
M30	KEGG	Adrenergic signaling in cardiomyocytes	KEGG:04261	0.00227976
M30	GO:BP	calcium-mediated signaling	GO:0019722	0.00410939
M30	GO:MF	calcium ion transmembrane transporter activity	GO:0015085	0.00474715
M30	GO:BP	nervous system development	GO:0007399	0.00717918
M30	KEGG	cAMP signaling pathway	KEGG:04024	0.00940798
M30	GO:MF	protein binding	GO:0005515	0.00953333
M30	GO:BP	calcium ion transport	GO:0006816	0.010169
M30	KEGG	Calcium signaling pathway	KEGG:04020	0.0124903
M30	KEGG	Pathways of neurodegeneration - multiple diseases	KEGG:05022	0.0134101
M30	GO:BP	central nervous system development	GO:0007417	0.0178465
M30	GO:BP	brain development	GO:0007420	0.0240809
M30	GO:BP	positive regulation of calcium ion transport	GO:0051928	0.0255429
M30	GO:BP	cellular component morphogenesis	GO:0032989	0.0330804
M30	GO:BP	second-messenger-mediated signaling	GO:0019932	0.0354312
M30	GO:BP	system development	GO:0048731	0.0362515
M30	GO:BP	head development	GO:0060322	0.0362681
M30	GO:BP	calcium ion transmembrane transport	GO:0070588	0.0484202
M32	GO:BP	blood circulation	GO:0008015	2.3e-05
M32	GO:BP	circulatory system process	GO:0003013	3.37e-05
M32	GO:MF	primary active transmembrane transporter activity	GO:0015399	0.000751427
M32	GO:MF	active monoatomic ion transmembrane transporter activity	GO:0022853	0.00310076
M32	GO:MF	active transmembrane transporter activity	GO:0022804	0.0387031
M32	GO:BP	monoatomic cation transport	GO:0006812	0.0413502
M33	GO:MF	metal ion transmembrane transporter activity	GO:0046873	0.000482028
M33	GO:MF	inorganic cation transmembrane transporter activity	GO:0022890	0.00107953
M33	GO:MF	monoatomic cation transmembrane transporter activity	GO:0008324	0.00143588
M33	GO:MF	inorganic molecular entity transmembrane transporter activity	GO:0015318	0.00243178
M33	GO:MF	monoatomic ion transmembrane transporter activity	GO:0015075	0.00330785
M33	GO:MF	transmembrane transporter activity	GO:0022857	0.0184438
M33	GO:MF	transporter activity	GO:0005215	0.0255738
M33	GO:BP	metal ion transport	GO:0030001	0.0370245
M34	GO:BP	tube morphogenesis	GO:0035239	1.04e-08
M34	GO:BP	blood vessel morphogenesis	GO:0048514	1.08e-08
M34	GO:BP	blood vessel development	GO:0001568	4.18e-08
M34	GO:BP	vasculature development	GO:0001944	6.33e-08
M34	GO:BP	angiogenesis	GO:0001525	9.63e-08
M34	GO:BP	tube development	GO:0035295	1.4e-07
M34	GO:BP	anatomical structure formation involved in morphogenesis	GO:0048646	1.93e-07
M34	GO:BP	circulatory system development	GO:0072359	4.4e-06
M34	GO:BP	anatomical structure morphogenesis	GO:0009653	6.61e-06
M34	GO:BP	regulation of anatomical structure morphogenesis	GO:0022603	1.01e-05
M34	GO:BP	regulation of cell migration	GO:0030334	1.52e-05
M34	GO:BP	regulation of cell motility	GO:2000145	2.56e-05
M34	GO:BP	regulation of locomotion	GO:0040012	3.78e-05
M34	GO:BP	regulation of multicellular organismal development	GO:2000026	4.72e-05
M34	GO:BP	cell migration	GO:0016477	5.02e-05
M34	GO:BP	tissue development	GO:0009888	6.45e-05
M34	GO:BP	negative regulation of cellular process	GO:0048523	7.32e-05
M34	GO:BP	positive regulation of cell migration	GO:0030335	0.000150664
M34	GO:BP	cell motility	GO:0048870	0.000153566
M34	GO:BP	epithelium development	GO:0060429	0.000174023
M34	GO:BP	positive regulation of cell motility	GO:2000147	0.000208525
M34	GO:BP	positive regulation of locomotion	GO:0040017	0.000254864
M34	GO:BP	epithelial tube morphogenesis	GO:0060562	0.000264823
M34	GO:BP	locomotion	GO:0040011	0.00033693
M34	GO:BP	positive regulation of multicellular organismal process	GO:0051240	0.000351978
M34	GO:BP	tissue morphogenesis	GO:0048729	0.000410259
M34	GO:MF	growth factor binding	GO:0019838	0.000484541
M34	GO:BP	regulation of multicellular organismal process	GO:0051239	0.000538376
M34	GO:BP	multicellular organism development	GO:0007275	0.000568569
M34	GO:BP	regulation of response to stimulus	GO:0048583	0.00067962
M34	GO:BP	system development	GO:0048731	0.000731162
M34	GO:BP	ameboidal-type cell migration	GO:0001667	0.000802244
M34	GO:BP	negative regulation of biological process	GO:0048519	0.000994137
M34	GO:BP	anatomical structure development	GO:0048856	0.00147188
M34	GO:BP	regulation of signaling	GO:0023051	0.00148369
M34	GO:BP	regulation of cell communication	GO:0010646	0.00150676
M34	GO:BP	regulation of signal transduction	GO:0009966	0.00245133
M34	GO:BP	regulation of cell population proliferation	GO:0042127	0.00257939
M34	GO:BP	morphogenesis of an epithelium	GO:0002009	0.00277615
M34	GO:BP	regulation of angiogenesis	GO:0045765	0.00332659
M34	GO:BP	phosphatidylinositol 3-kinase signaling	GO:0014065	0.00348647
M34	GO:BP	regulation of vasculature development	GO:1901342	0.00354552
M34	GO:BP	positive regulation of biological process	GO:0048518	0.0045121
M34	GO:BP	regulation of cellular process	GO:0050794	0.00472733
M34	GO:BP	regulation of endothelial cell proliferation	GO:0001936	0.00520685
M34	GO:BP	developmental process	GO:0032502	0.00522045
M34	GO:BP	response to endogenous stimulus	GO:0009719	0.00530679
M34	GO:BP	negative regulation of epithelial cell proliferation	GO:0050680	0.00595186
M34	GO:BP	positive regulation of developmental process	GO:0051094	0.00679154
M34	GO:BP	intracellular signal transduction	GO:0035556	0.00679481
M34	GO:BP	animal organ development	GO:0048513	0.00691896
M34	GO:BP	regulation of protein metabolic process	GO:0051246	0.0080438
M34	GO:BP	endothelial cell proliferation	GO:0001935	0.00806009
M34	GO:BP	phosphatidylinositol-mediated signaling	GO:0048015	0.0086637
M34	GO:BP	regulation of developmental process	GO:0050793	0.00872584
M34	GO:BP	inositol lipid-mediated signaling	GO:0048017	0.00930013
M34	GO:BP	branching morphogenesis of an epithelial tube	GO:0048754	0.0102017
M34	GO:BP	cell population proliferation	GO:0008283	0.0113855
M34	GO:BP	positive regulation of vasculature development	GO:1904018	0.0116732
M34	GO:BP	positive regulation of angiogenesis	GO:0045766	0.0116732
M34	GO:BP	regulation of protein modification process	GO:0031399	0.0129369
M34	GO:BP	regulation of epithelial cell proliferation	GO:0050678	0.0132229
M34	GO:BP	cellular response to growth factor stimulus	GO:0071363	0.0133855
M34	GO:BP	cellular response to endogenous stimulus	GO:0071495	0.0151108
M34	GO:BP	response to growth factor	GO:0070848	0.0167703
M34	GO:BP	regulation of intracellular signal transduction	GO:1902531	0.0175106
M34	GO:MF	protein binding	GO:0005515	0.0187415
M34	GO:BP	regulation of biological process	GO:0050789	0.0202062
M34	GO:BP	morphogenesis of a branching epithelium	GO:0061138	0.0206987
M34	GO:BP	signaling	GO:0023052	0.0207489
M34	GO:BP	cell communication	GO:0007154	0.0258054
M34	GO:BP	cellular response to stimulus	GO:0051716	0.0264433
M34	GO:BP	embryo development	GO:0009790	0.027876
M34	GO:BP	regulation of biological quality	GO:0065008	0.0284092
M34	GO:BP	morphogenesis of a branching structure	GO:0001763	0.0287171
M34	GO:BP	positive regulation of response to stimulus	GO:0048584	0.0289597
M34	GO:BP	epithelial cell proliferation	GO:0050673	0.0302876
M34	GO:BP	lung development	GO:0030324	0.0313009
M34	GO:BP	respiratory tube development	GO:0030323	0.032931
M34	GO:BP	cell development	GO:0048468	0.033378
M34	GO:BP	mesenchymal cell differentiation	GO:0048762	0.0340518
M34	GO:BP	protein autophosphorylation	GO:0046777	0.0352005
M34	GO:BP	biological regulation	GO:0065007	0.0412911
M34	GO:BP	in utero embryonic development	GO:0001701	0.0435938
M34	GO:BP	respiratory system development	GO:0060541	0.0490517
M35	GO:MF	heparan sulfate sulfotransferase activity	GO:0034483	0.00355299
M35	KEGG	Glycosaminoglycan biosynthesis - heparan sulfate / heparin	KEGG:00534	0.00503031
M36	HP	Bullet-shaped hallux phalanx	HP:0010060	0.0497512
M36	HP	Bullet-shaped distal phalanx of the hallux	HP:0010078	0.0497512
M36	HP	Bullet-shaped toe phalanx	HP:0010175	0.0497512
M36	HP	Bullet-shaped distal toe phalanx	HP:0010187	0.0497512
M37	GO:BP	nervous system development	GO:0007399	7.03e-06
M37	GO:BP	glial cell development	GO:0021782	7.98e-06
M37	GO:BP	central nervous system development	GO:0007417	3.4e-05
M37	GO:BP	glial cell differentiation	GO:0010001	0.000802031
M37	GO:BP	detoxification	GO:0098754	0.000849262
M37	GO:BP	brain development	GO:0007420	0.00486034
M37	GO:BP	astrocyte differentiation	GO:0048708	0.00548269
M37	GO:BP	gliogenesis	GO:0042063	0.00578148
M37	GO:BP	system development	GO:0048731	0.00581038
M37	GO:BP	response to stress	GO:0006950	0.00679728
M37	GO:BP	head development	GO:0060322	0.00777309
M37	GO:BP	neurogenesis	GO:0022008	0.00816629
M37	GO:BP	neuron differentiation	GO:0030182	0.0113058
M37	GO:BP	monoatomic ion homeostasis	GO:0050801	0.0115509
M37	GO:BP	response to toxic substance	GO:0009636	0.0157508
M37	GO:BP	generation of neurons	GO:0048699	0.0173097
M37	GO:BP	forebrain development	GO:0030900	0.0188383
M37	GO:BP	cellular chemical homeostasis	GO:0055082	0.0321729
M37	GO:BP	telencephalon development	GO:0021537	0.0441368
M37	GO:BP	cellular monoatomic ion homeostasis	GO:0006873	0.0448714
M37	GO:BP	chemical homeostasis	GO:0048878	0.0472481
M38	GO:CC	myelin sheath	GO:0043209	0.00540651
M38	GO:BP	oligodendrocyte differentiation	GO:0048709	0.00757697
M38	GO:CC	cell cortex	GO:0005938	0.0223136
M38	GO:MF	actin binding	GO:0003779	0.0462659
M39	GO:BP	myelination	GO:0042552	0.000577383
M39	GO:BP	ensheathment of neurons	GO:0007272	0.000628746
M39	GO:BP	axon ensheathment	GO:0008366	0.000628746
M39	GO:BP	glial cell development	GO:0021782	0.00495417
M39	GO:BP	gliogenesis	GO:0042063	0.0200078
M39	GO:BP	developmental process	GO:0032502	0.0294012
M39	GO:BP	cell development	GO:0048468	0.0388739
M40	GO:BP	positive regulation of protein localization to plasma membrane	GO:1903078	0.0174454
M40	GO:BP	positive regulation of protein localization to cell periphery	GO:1904377	0.0223557
M41	GO:CC	collagen type III trimer	GO:0005586	0.0497914
M42	GO:BP	synaptic vesicle cycle	GO:0099504	9.51e-07
M42	GO:BP	vesicle-mediated transport in synapse	GO:0099003	2e-06
M42	GO:BP	anterograde trans-synaptic signaling	GO:0098916	0.000118133
M42	GO:BP	chemical synaptic transmission	GO:0007268	0.000118133
M42	GO:BP	trans-synaptic signaling	GO:0099537	0.000124788
M42	GO:BP	synaptic signaling	GO:0099536	0.000161831
M42	GO:BP	regulated exocytosis	GO:0045055	0.000226057
M42	GO:BP	system development	GO:0048731	0.000251875
M42	GO:BP	regulation of vesicle-mediated transport	GO:0060627	0.000385891
M42	GO:BP	modulation of chemical synaptic transmission	GO:0050804	0.000631884
M42	GO:BP	regulation of trans-synaptic signaling	GO:0099177	0.000637536
M42	GO:BP	cell-cell signaling	GO:0007267	0.000654871
M42	GO:BP	synaptic vesicle exocytosis	GO:0016079	0.000659156
M42	GO:BP	exocytosis	GO:0006887	0.00141808
M42	GO:BP	multicellular organism development	GO:0007275	0.00149913
M42	GO:BP	signal release from synapse	GO:0099643	0.00222524
M42	GO:BP	neurotransmitter secretion	GO:0007269	0.00222524
M42	GO:BP	establishment of localization in cell	GO:0051649	0.00391283
M42	GO:MF	protein kinase binding	GO:0019901	0.00495733
M42	GO:BP	neuron differentiation	GO:0030182	0.00557943
M42	GO:BP	neurotransmitter transport	GO:0006836	0.00644571
M42	GO:BP	regulation of neurotransmitter levels	GO:0001505	0.00748341
M42	GO:BP	generation of neurons	GO:0048699	0.00768859
M42	GO:MF	kinase binding	GO:0019900	0.00842648
M42	GO:BP	vesicle-mediated transport	GO:0016192	0.00893599
M42	GO:BP	cellular localization	GO:0051641	0.0114512
M42	GO:BP	nervous system development	GO:0007399	0.0126272
M42	GO:BP	neurogenesis	GO:0022008	0.019149
M42	GO:BP	anatomical structure development	GO:0048856	0.0192808
M42	GO:BP	regulation of transport	GO:0051049	0.0244292
M42	GO:BP	neuron development	GO:0048666	0.0264864
M42	GO:BP	developmental process	GO:0032502	0.0497553
M43	GO:BP	regulation of membrane potential	GO:0042391	6.84e-06
M43	GO:BP	regulation of postsynaptic membrane potential	GO:0060078	1.31e-05
M43	GO:MF	monoatomic ion gated channel activity	GO:0022839	6.94e-05
M43	GO:MF	gated channel activity	GO:0022836	7.21e-05
M43	GO:MF	monoatomic ion channel activity	GO:0005216	0.000255289
M43	GO:BP	monoatomic ion transmembrane transport	GO:0034220	0.000326857
M43	GO:MF	passive transmembrane transporter activity	GO:0022803	0.000401899
M43	GO:MF	channel activity	GO:0015267	0.000401899
M43	GO:BP	regulation of monoatomic ion transmembrane transport	GO:0034765	0.00101518
M43	GO:BP	monoatomic ion transport	GO:0006811	0.00104019
M43	GO:MF	inorganic molecular entity transmembrane transporter activity	GO:0015318	0.00123788
M43	GO:MF	monoatomic ion transmembrane transporter activity	GO:0015075	0.00168666
M43	GO:BP	regulation of transmembrane transport	GO:0034762	0.00285762
M43	GO:BP	regulation of monoatomic ion transport	GO:0043269	0.00291416
M43	GO:BP	transmembrane transport	GO:0055085	0.0029379
M43	GO:MF	transmembrane transporter activity	GO:0022857	0.00952119
M43	GO:MF	transporter activity	GO:0005215	0.0132424
M43	GO:BP	inorganic ion transmembrane transport	GO:0098660	0.0141609
M45	GO:BP	anterograde trans-synaptic signaling	GO:0098916	1.47e-05
M45	GO:BP	chemical synaptic transmission	GO:0007268	1.47e-05
M45	GO:BP	trans-synaptic signaling	GO:0099537	1.56e-05
M45	GO:BP	synaptic signaling	GO:0099536	2.1e-05
M45	GO:BP	modulation of chemical synaptic transmission	GO:0050804	6.08e-05
M45	GO:BP	regulation of trans-synaptic signaling	GO:0099177	6.14e-05
M45	GO:BP	regulation of biological quality	GO:0065008	0.00182869
M45	GO:BP	system development	GO:0048731	0.00244919
M45	GO:BP	cell-cell signaling	GO:0007267	0.0027202
M45	GO:BP	nervous system development	GO:0007399	0.00439226
M45	GO:BP	developmental process	GO:0032502	0.00507334
M45	GO:BP	anatomical structure morphogenesis	GO:0009653	0.00933259
M45	KEGG	MAPK signaling pathway	KEGG:04010	0.0118812
M45	GO:BP	multicellular organism development	GO:0007275	0.0137409
M45	GO:BP	anatomical structure development	GO:0048856	0.0186641
M45	GO:BP	positive regulation of monoatomic ion transport	GO:0043270	0.0198852
M46	GO:BP	chemical synaptic transmission	GO:0007268	1.23e-09
M46	GO:BP	anterograde trans-synaptic signaling	GO:0098916	1.23e-09
M46	GO:BP	trans-synaptic signaling	GO:0099537	1.37e-09
M46	GO:BP	regulation of transport	GO:0051049	2.02e-09
M46	GO:BP	synaptic signaling	GO:0099536	2.29e-09
M46	GO:BP	regulation of biological quality	GO:0065008	3.58e-09
M46	GO:BP	regulation of membrane potential	GO:0042391	1.05e-08
M46	GO:BP	regulation of localization	GO:0032879	3.63e-08
M46	GO:BP	modulation of chemical synaptic transmission	GO:0050804	4.11e-07
M46	GO:BP	regulation of trans-synaptic signaling	GO:0099177	4.17e-07
M46	GO:BP	cell-cell signaling	GO:0007267	8.38e-07
M46	GO:BP	regulation of neurotransmitter levels	GO:0001505	8.62e-07
M46	GO:BP	export from cell	GO:0140352	1.64e-06
M46	GO:BP	behavior	GO:0007610	1.66e-06
M46	GO:BP	signal release	GO:0023061	2.33e-06
M46	GO:BP	signal release from synapse	GO:0099643	3.55e-06
M46	GO:BP	neurotransmitter secretion	GO:0007269	3.55e-06
M46	GO:BP	synaptic transmission, glutamatergic	GO:0035249	8.44e-06
M46	GO:BP	regulation of secretion by cell	GO:1903530	9.82e-06
M46	GO:BP	secretion by cell	GO:0032940	1.21e-05
M46	GO:BP	regulation of neurotransmitter secretion	GO:0046928	1.48e-05
M46	GO:BP	nervous system development	GO:0007399	2.01e-05
M46	GO:BP	neurotransmitter transport	GO:0006836	2.27e-05
M46	GO:BP	regulation of neurotransmitter transport	GO:0051588	3.09e-05
M46	GO:BP	regulation of secretion	GO:0051046	3.39e-05
M46	GO:BP	vesicle-mediated transport in synapse	GO:0099003	3.48e-05
M46	GO:BP	regulation of vesicle-mediated transport	GO:0060627	6.32e-05
M46	GO:BP	secretion	GO:0046903	7.26e-05
M46	GO:BP	transport	GO:0006810	7.63e-05
M46	GO:BP	establishment of localization	GO:0051234	0.000135639
M46	GO:MF	channel regulator activity	GO:0016247	0.000245026
M46	GO:MF	kinase binding	GO:0019900	0.000282389
M46	GO:BP	synaptic vesicle cycle	GO:0099504	0.000471478
M46	GO:BP	regulation of amine transport	GO:0051952	0.000486364
M46	GO:BP	amine transport	GO:0015837	0.000681905
M46	GO:BP	regulation of exocytosis	GO:0017157	0.000824391
M46	GO:BP	neuron projection development	GO:0031175	0.000943629
M46	GO:BP	regulation of cellular component organization	GO:0051128	0.000990693
M46	GO:BP	synaptic vesicle exocytosis	GO:0016079	0.00100858
M46	GO:BP	regulation of transmembrane transport	GO:0034762	0.00102688
M46	GO:BP	regulation of amino acid transport	GO:0051955	0.00108394
M46	GO:BP	excitatory postsynaptic potential	GO:0060079	0.00108668
M46	GO:BP	localization	GO:0051179	0.00125127
M46	GO:BP	chemical synaptic transmission, postsynaptic	GO:0099565	0.00134999
M46	GO:BP	establishment of localization in cell	GO:0051649	0.00147536
M46	GO:BP	response to organic cyclic compound	GO:0014070	0.00155729
M46	GO:BP	regulation of monoatomic ion transmembrane transporter activity	GO:0032412	0.00166514
M46	GO:BP	regulation of transmembrane transporter activity	GO:0022898	0.00218168
M46	GO:MF	protein domain specific binding	GO:0019904	0.00227159
M46	GO:BP	regulation of postsynaptic membrane potential	GO:0060078	0.00245279
M46	GO:BP	neuron differentiation	GO:0030182	0.00245782
M46	GO:BP	system development	GO:0048731	0.0026714
M46	GO:BP	regulation of transporter activity	GO:0032409	0.00282258
M46	GO:BP	amino acid transport	GO:0006865	0.00285923
M46	GO:BP	transmembrane transport	GO:0055085	0.00308251
M46	GO:BP	cellular response to chemical stimulus	GO:0070887	0.00309949
M46	GO:BP	neuron development	GO:0048666	0.00317522
M46	GO:BP	synapse organization	GO:0050808	0.00327118
M46	GO:BP	monoatomic ion transport	GO:0006811	0.00371266
M46	GO:BP	adult behavior	GO:0030534	0.00372316
M46	GO:BP	generation of neurons	GO:0048699	0.00393752
M46	GO:MF	SNARE binding	GO:0000149	0.0040495
M46	GO:BP	regulation of regulated secretory pathway	GO:1903305	0.00405272
M46	GO:BP	positive regulation of synaptic transmission	GO:0050806	0.00525423
M46	GO:BP	regulation of synaptic transmission, glutamatergic	GO:0051966	0.00542859
M46	GO:MF	ion channel regulator activity	GO:0099106	0.0066784
M46	GO:BP	regulation of synaptic plasticity	GO:0048167	0.00946526
M46	GO:BP	regulation of organic acid transport	GO:0032890	0.0101845
M46	GO:BP	regulation of signaling	GO:0023051	0.0128377
M46	GO:BP	exocytosis	GO:0006887	0.0135586
M46	GO:BP	regulation of monoatomic ion transport	GO:0043269	0.0141438
M46	GO:MF	protein kinase binding	GO:0019901	0.014279
M46	GO:BP	neurogenesis	GO:0022008	0.0148973
M46	GO:BP	multicellular organismal process	GO:0032501	0.016043
M46	GO:BP	protein localization to membrane	GO:0072657	0.0167335
M46	GO:BP	potassium ion transport	GO:0006813	0.0188553
M46	GO:BP	regulation of biological process	GO:0050789	0.0192653
M46	GO:BP	inorganic ion transmembrane transport	GO:0098660	0.0203439
M46	GO:BP	metal ion transport	GO:0030001	0.0203439
M46	GO:BP	positive regulation of signaling	GO:0023056	0.0233657
M46	GO:MF	enzyme binding	GO:0019899	0.0257039
M46	GO:BP	multicellular organism development	GO:0007275	0.0287806
M46	GO:BP	neuron projection morphogenesis	GO:0048812	0.0296595
M46	GO:BP	plasma membrane bounded cell projection organization	GO:0120036	0.0297835
M46	GO:BP	negative regulation of biological process	GO:0048519	0.0302934
M46	GO:BP	regulated exocytosis	GO:0045055	0.0338371
M46	GO:BP	plasma membrane bounded cell projection morphogenesis	GO:0120039	0.0340954
M46	GO:BP	cellular response to organic substance	GO:0071310	0.0342544
M46	GO:BP	localization within membrane	GO:0051668	0.0356908
M46	GO:BP	vesicle-mediated transport	GO:0016192	0.0358653
M46	GO:BP	cell projection morphogenesis	GO:0048858	0.0360172
M46	GO:BP	cell projection organization	GO:0030030	0.0360538
M46	GO:BP	cell morphogenesis involved in differentiation	GO:0000904	0.0370112
M46	GO:BP	cellular response to organic cyclic compound	GO:0071407	0.0383718
M46	GO:BP	nitrogen compound transport	GO:0071705	0.0397544
M46	GO:BP	negative regulation of cellular process	GO:0048523	0.0434677
M46	GO:BP	monoatomic ion transmembrane transport	GO:0034220	0.0437557
M46	GO:BP	developmental process	GO:0032502	0.0440257
M46	GO:BP	anatomical structure development	GO:0048856	0.046607
M46	GO:BP	cell part morphogenesis	GO:0032990	0.0470237
M46	GO:BP	cellular localization	GO:0051641	0.0482189
M46	GO:BP	response to organic substance	GO:0010033	0.0498392
M46	GO:BP	cell morphogenesis	GO:0000902	0.0499817
M47	GO:CC	collagen-containing extracellular matrix	GO:0062023	0.0385675
M48	GO:CC	extracellular matrix	GO:0031012	0.0271807
M48	GO:CC	external encapsulating structure	GO:0030312	0.027501
M49	HP	Constrictive pericarditis	HP:0002563	0.0497512
M49	HP	Osteoarthritis of the elbow	HP:0003940	0.0497512
M49	HP	Generalized morning stiffness	HP:0005197	0.0497512
M49	HP	Flattened metacarpal heads	HP:0011909	0.0497512
M50	GO:CC	inhibitory synapse	GO:0060077	0.00412646
M51	WP	Myometrial relaxation and contraction pathways	WP:WP385	0.0499389
M51	CORUM	Dync1i1-Snca complex	CORUM:7237	0.0499575
M52	GO:CC	heterotrimeric G-protein complex	GO:0005834	0.00798731
M52	GO:CC	GTPase complex	GO:1905360	0.0103886
M52	KEGG	GABAergic synapse	KEGG:04727	0.0294513
M52	KEGG	Morphine addiction	KEGG:05032	0.0301161
M52	KEGG	Circadian entrainment	KEGG:04713	0.0356977
M52	KEGG	Cholinergic synapse	KEGG:04725	0.0465873
M52	KEGG	Glutamatergic synapse	KEGG:04724	0.0474195
M53	GO:MF	organic anion transmembrane transporter activity	GO:0008514	0.00059478
M53	GO:BP	organic anion transport	GO:0015711	0.00149047
M53	GO:MF	active transmembrane transporter activity	GO:0022804	0.0104784
M53	GO:MF	transmembrane transporter activity	GO:0022857	0.0405791
