## Supplementary material for "Highly sensitive spatial transcriptomics using FISHnCHIPs of multiple co-expressed genes": Sup Table 5 - MapClusterLabels

### Sheet: ClusterLabelsMap
MERFISH	FISHnCHIPs
Astrocytes	Astrocytes
Endothelial	Endothelial
Lamp5	Endothelial
Pericytes	Perivascular cells
SMC	Perivascular cells
-	Glutamatergic Neurons
L23_IT	Glutamatergic Neurons
-	Glutamatergic Neurons
L45_IT	Glutamatergic Neurons
L56_NP	Glutamatergic Neurons
L5_IT	Glutamatergic Neurons
L5_PT	Glutamatergic Neurons
L6_CT	Glutamatergic Neurons
L6_IT	Glutamatergic Neurons
L6_IT_Car3	Glutamatergic Neurons
L6b	Glutamatergic Neurons
-	Glutamatergic Neurons
-	GABAergic Neurons
Pvalb	GABAergic Neurons
-	GABAergic Neurons
Sncg	GABAergic Neurons
Sst	GABAergic Neurons
Sst_Chodl	GABAergic Neurons
Vip	GABAergic Neurons
Microglia	Microglia
PVM	Microglia
OPC	Oligodendrocytes
Oligodendrocytes	Oligodendrocytes
VLMC	Vascular lepotomeningeal cells
MERFISH reference: Zhang, Meng, et al. "Spatially resolved cell atlas of the mouse primary motor cortex by MERFISH." Nature 598.7879 (2021): 137-143.
